# An RNA-centric atlas of human cell cycle regulation

**DOI:** 10.64898/2026.11.01.763428

**Authors:** Giulia Guiducci, Alice O Coomer, Dmitry Prokopov, Eleni Maniati, Charlie Brett, Parnia Babaei, María del Carmen Rodríguez Rodríguez, Martin Dodel, Anisha Thind, Jun Wang, Faraz K Mardakheh, Ozgen Deniz, Lovorka Stojic

## Abstract

Cell cycle progression is orchestrated by protein networks coordinating cell growth and division, yet the role of RNA-mediated mechanisms remains underexplored. Here, we define an RNA-centric landscape of human cell cycle control using palbociclib-synchronised normal diploid cells, profiling long non-coding RNAs (lncRNAs), transposable elements (TEs), alternative splicing (AS), and RNA-binding proteins (RBPs). We identify 104 cell cycle-regulated lncRNAs and validate lncRNA *ENSG00000230615,* whose perturbation alters cell cycle progression and downregulates neighbouring *KLF17*. Across the transcriptome, 297 TE loci exhibit differential expression dynamics during the cell cycle, with Alu elements upregulated during the G1-to-S transition. Cell-cycle-dependent AS changes affect 598 genes, with alternative 5’ splice sites showing the largest shift in usage at the G1-to-S transition. Furthermore, we show that cytokinesis proteins act as non-canonical RBPs with RNA-dependent stability. This study provides a comprehensive resource on RNA-based cell cycle control and highlights an underappreciated layer of regulation mediated by RNA mechanisms.

**Highlights:**

- First atlas of lncRNAs, transposable elements, alternative splicing and RNA-binding proteins across human cell cycle progression
- Only 104 lncRNAs show cell cycle regulation, independent of palbociclib treatment
- AluS expression and alternative 5’ splice site are enriched during the G1-to-S transition
- The cytokinesis protein PRC1 functions as a non-canonical RBP in interphase
