## Supplemental Table 3 for "An RNA-centric atlas of human cell cycle regulation"

### Sheet: Info
Supplementary Table S3 (Related to Supplementary Figure S3): Samples information and statistics for the comparison of selected lncRNAs expression in tumour vs normal samples

### Sheet: MIR22HG
Cancer type	# Tumour Samples	# Normal Samples	Wilcox p-value	Benjamini Hochberg p-adjusted	Significance
KICH	66	25	0.00462837	0.00730794	**
PCPG	182	3	0.00922992	0.0138449	*
ACC	77	128	8.37601e-20	2.792e-19	***
MESO	87				ns
HNSC	520	44	3.39315e-05	5.98792e-05	***
THCA	512	59	1.07681e-20	4.03805e-20	***
PAAD	179	4	0.172321	0.206785	ns
SARC	262	2	0.0663594	0.0947991	ns
LUAD	515	59	7.82317e-31	7.82317e-30	***
KIRC	531	72	3.37874e-24	1.68937e-23	***
BLCA	407	19	2.15132e-09	4.60998e-09	***
LUSC	498	50	2.16278e-27	1.29767e-26	***
GBM	166	1157	3.43849e-47	1.03155e-45	***
ESCA	182	13	0.220215	0.254095	ns
KIRP	289	32	1.28872e-16	3.86617e-16	***
PRAD	496	52	4.18048e-13	9.64726e-13	***
CESC	306	3	0.31573	0.350811	ns
STAD	414	36	4.03434e-14	1.00858e-13	***
CHOL	36	9	0.586119	0.60633	ns
BRCA	1099	113	6.92782e-43	1.03917e-41	***
TGCT	154	165	5.08829e-28	3.81622e-27	***
COAD	290	41	3.14062e-22	1.34598e-21	***
READ	93	10	6.38946e-07	1.19802e-06	***
LAML	173	70	0.475601	0.509573	ns
LIHC	371	50	0.081285	0.107507	ns
THYM	119	2	0.157682	0.197103	ns
SKCM	469	1	0.906125	0.906125	ns
UCS	57	78	4.26414e-08	8.52828e-08	***
UCEC	181	23	0.000568705	0.000947841	***
OV	427	88	2.63817e-16	7.19501e-16	***
DLBC	47	444	0.0824222	0.107507	ns
LGG	523				ns
UVM	79				ns

### Sheet: RAD51.AS1
Cancer type	# Tumour Samples	# Normal Samples	Wilcox p-value	Benjamini Hochberg p-adjusted	Significance
LAML	173	70	0.00085228	0.00195141	**
THYM	119	2	0.0430964	0.0760524	ns
PRAD	496	52	2.42339e-10	9.08772e-10	***
THCA	512	59	1.02905e-06	3.08715e-06	***
TGCT	154	165	1.27358e-35	1.27358e-34	***
CHOL	36	9	9.02768e-09	3.00923e-08	***
OV	427	88	2.11841e-44	6.35523e-43	***
LGG	523				ns
KICH	66	25	0.0307294	0.0576176	ns
PAAD	179	4	0.837419	0.837419	ns
PCPG	182	3	0.4467	0.558375	ns
ESCA	182	13	0.826851	0.837419	ns
KIRP	289	32	0.548358	0.64896	ns
KIRC	531	72	0.210379	0.332178	ns
UCEC	181	23	0.000910656	0.00195141	**
BRCA	1099	113	7.79678e-16	3.34148e-15	***
GBM	166	1157	2.78996e-42	4.18494e-41	***
LUAD	515	59	0.308417	0.462625	ns
BLCA	407	19	0.0862114	0.143686	ns
READ	93	10	0.562432	0.64896	ns
STAD	414	36	2.38233e-06	6.49726e-06	***
COAD	290	41	0.370617	0.529454	ns
LUSC	498	50	0.69083	0.767589	ns
CESC	306	3	0.441593	0.558375	ns
UVM	79				ns
DLBC	47	444	2.31616e-05	5.79039e-05	***
SARC	262	2	0.741387	0.794343	ns
MESO	87				ns
UCS	57	78	2.74704e-22	1.64822e-21	***
ACC	77	128	1.12728e-29	8.4546e-29	***
SKCM	469	1	0.413284	0.558375	ns
LIHC	371	50	1.71802e-19	8.5901e-19	***
HNSC	520	44	0.0246782	0.0493565	*

### Sheet: LINC01224
Cancer type	# Tumour Samples	# Normal Samples	Wilcox p-value	Benjamini Hochberg p-adjusted	Significance
TGCT	154	165	0.309242	0.356818	ns
OV	427	88	9.41422e-49	2.82426e-47	***
READ	93	10	0.448783	0.498648	ns
COAD	290	41	0.000956023	0.00220621	**
UCS	57	78	1.47155e-21	1.10366e-20	***
UCEC	181	23	1.39895e-06	3.81533e-06	***
STAD	414	36	2.86072e-05	7.15179e-05	***
GBM	166	1157	3.39381e-32	5.09072e-31	***
BLCA	407	19	0.00806931	0.01424	*
KICH	66	25	0.493497	0.528746	ns
ESCA	182	13	0.047378	0.0748074	ns
LUAD	515	59	0.00741208	0.0138977	*
LUSC	498	50	0.00515716	0.0103143	*
PCPG	182	3	0.0119847	0.0199744	*
THCA	512	59	1.71414e-09	5.71381e-09	***
LGG	523				ns
BRCA	1099	113	3.69372e-10	1.38515e-09	***
PAAD	179	4	0.14888	0.203018	ns
MESO	87				ns
THYM	119	2	0.131815	0.188307	ns
DLBC	47	444	2.16556e-07	6.49668e-07	***
LIHC	371	50	4.11043e-13	2.05522e-12	***
SARC	262	2	0.95452	0.95452	ns
KIRC	531	72	1.58038e-29	1.58038e-28	***
PRAD	496	52	2.99185e-15	1.79511e-14	***
KIRP	289	32	1.62308e-12	6.95606e-12	***
CESC	306	3	0.669036	0.692106	ns
SKCM	469	1	0.104828	0.157242	ns
HNSC	520	44	0.00119806	0.00256727	**
LAML	173	70	0.237607	0.297009	ns
CHOL	36	9	0.164307	0.214313	ns
UVM	79				ns
ACC	77	128	0.278979	0.334775	ns

### Sheet: ENSG00000230615 (RP5.1198O20.4)
Cancer type	# Tumour Samples	# Normal Samples	Wilcox p-value	Benjamini Hochberg p-adjusted	Significance
ACC	77	128	0.400252	0.461829	ns
LGG	523				ns
MESO	87				ns
GBM	166	1157	1.62911e-12	9.77465e-12	***
SARC	262	2	0.580177	0.628307	ns
SKCM	469	1	0.947111	0.950643	ns
OV	427	88	6.07352e-29	9.11029e-28	***
LUSC	498	50	0.000877652	0.0017553	**
UCS	57	78	1.04899e-10	4.39344e-10	***
LUAD	515	59	0.00344305	0.00619741	**
BLCA	407	19	0.0848219	0.121174	ns
UCEC	181	23	9.81766e-06	2.67754e-05	***
BRCA	1099	113	2.09104e-16	2.09104e-15	***
TGCT	154	165	9.21992e-41	2.76598e-39	***
ESCA	182	13	0.308951	0.370741	ns
STAD	414	36	0.124065	0.169179	ns
PAAD	179	4	0.58642	0.628307	ns
LAML	173	70	1.17158e-10	4.39344e-10	***
CESC	306	3	0.0044055	0.00734251	**
COAD	290	41	0.950643	0.950643	ns
CHOL	36	9	2.06944e-05	4.77562e-05	***
THYM	119	2	0.0719687	0.107953	ns
READ	93	10	0.13117	0.171092	ns
KIRP	289	32	0.137927	0.172408	ns
HNSC	520	44	0.00015036	0.000322201	***
PRAD	496	52	1.29707e-05	3.24267e-05	***
DLBC	47	444	7.68019e-10	2.56006e-09	***
PCPG	182	3	0.00351187	0.00619741	**
THCA	512	59	0.0207536	0.0327689	*
KICH	66	25	4.76613e-08	1.42984e-07	***
UVM	79				ns
KIRC	531	72	1.64744e-15	1.23558e-14	***
LIHC	371	50	4.98867e-11	2.49433e-10	***

### Sheet: LINC02915 (C15orf54)
Cancer type	# Tumour Samples	# Normal Samples	Wilcox p-value	Benjamini Hochberg p-adjusted	Significance
KIRC	531	72	1.00194e-27	1.50291e-26	***
LUAD	515	59	7.29684e-05	0.000199005	***
BRCA	1099	113	8.16871e-26	8.16871e-25	***
THCA	512	59	0.000743392	0.00148678	**
GBM	166	1157	4.40956e-79	1.32287e-77	***
SARC	262	2	0.403186	0.447985	ns
SKCM	469	1	0.660844	0.683632	ns
ESCA	182	13	0.000245017	0.000565424	***
STAD	414	36	3.76645e-08	1.41242e-07	***
PAAD	179	4	0.112905	0.161293	ns
COAD	290	41	8.46176e-10	4.23088e-09	***
READ	93	10	0.00517108	0.00969578	**
HNSC	520	44	1.83468e-06	5.50405e-06	***
ACC	77	128	1.76741e-15	1.20267e-14	***
MESO	87				ns
OV	427	88	2.00444e-15	1.20267e-14	***
LUSC	498	50	0.000183643	0.000459108	***
UCS	57	78	2.30818e-08	9.89219e-08	***
BLCA	407	19	0.280448	0.35056	ns
UCEC	181	23	0.0172106	0.0286844	*
TGCT	154	165	0.634518	0.679841	ns
CHOL	36	9	0.0108768	0.0191943	*
THYM	119	2	0.182564	0.24895	ns
DLBC	47	444	0.839479	0.839479	ns
PCPG	182	3	0.0556775	0.0879118	ns
KICH	66	25	0.358119	0.429743	ns
LGG	523				ns
LAML	173	70	7.33448e-07	2.44483e-06	***
CESC	306	3	0.110554	0.161293	ns
KIRP	289	32	0.202876	0.264621	ns
PRAD	496	52	0.37804	0.4362	ns
UVM	79				ns
LIHC	371	50	0.000353474	0.000757444	***
