## Supplemental Table 4 for "An RNA-centric atlas of human cell cycle regulation"

### Sheet: Info
Supplementary Table S4 (Related to Figure 3): Cell cycle regulated TEs (|LFC| > 0.5, padj < 0.05 with corresponding TE classification and cluster assignment

### Sheet: Cell Cycle Regulated TEs
TE id	Cluster	Classification	Coordinates	Log2FoldChange T0-T5	Padj T0-T5	Log2FoldChange T5-T8	Padj T5-T8	Log2FoldChange T8-T11	Padj T8-T11
AluJo_dup57837:AluJo:Alu:SINE	CL1	3'UTR-embedded	chr15:40530723-40531009 (-)	-1.77633	0.0474088	NA	NA	NA	NA
AluSx_dup97972:AluSx:Alu:SINE	CL1	3'UTR-embedded	chr17:42403622-42403940 (-)	-1.25243	0.0135786	NA	NA	NA	NA
Charlie4a_dup2375:Charlie4a:hAT-Charlie:DNA	CL1	3'UTR-embedded	chr12:75494247-75494686 (+)	-1.07545	0.0492622	NA	NA	NA	NA
Charlie8_dup1282:Charlie8:hAT-Charlie:DNA	CL1	3'UTR-embedded	chr7:75147460-75149381 (+)	-1.39582	7.16017e-07	NA	NA	NA	NA
L1MA9_dup4231:L1MA9:L1:LINE	CL1	3'UTR-embedded	chr4:147635723-147637645 (+)	-0.587942	0.00672552	NA	NA	NA	NA
L1MB8_dup10100:L1MB8:L1:LINE	CL1	3'UTR-embedded	chr10:49448431-49449560 (-)	-1.17302	0.000717428	NA	NA	NA	NA
L1MB8_dup10102:L1MB8:L1:LINE	CL1	3'UTR-embedded	chr10:49450169-49450816 (-)	-1.30744	0.0061742	NA	NA	NA	NA
L1MB8_dup10103:L1MB8:L1:LINE	CL1	3'UTR-embedded	chr10:49451111-49451944 (-)	-1.32374	0.00587117	NA	NA	NA	NA
L1MB8_dup10104:L1MB8:L1:LINE	CL1	3'UTR-embedded	chr10:49451939-49454280 (-)	-1.08679	0.000535157	NA	NA	NA	NA
LTR78_dup1980:LTR78:ERV1:LTR	CL1	3'UTR-embedded	chr6:52495202-52495340 (-)	-2.04765	0.0485563	NA	NA	NA	NA
MIR3_dup62933:MIR3:MIR:SINE	CL1	3'UTR-embedded	chr12:75496764-75496808 (+)	-1.57324	0.0135442	NA	NA	NA	NA
SVA_F_dup969:SVA_F:SVA:Retroposon	CL1	3'UTR-embedded	chr22:43950217-43950270 (+)	-2.83744	0.0235696	NA	NA	NA	NA
MIRc_dup222:MIRc:MIR:SINE	CL1	5'UTR-embedded	chr1:8022379-8022538 (-)	-1.43977	0.0456134	NA	NA	NA	NA
AluJr_dup13989:AluJr:Alu:SINE	CL1	lncRNA-embedded	chr3:44115706-44115921 (+)	-0.946941	0.039669	NA	NA	NA	NA
AluSz_dup27901:AluSz:Alu:SINE	CL1	lncRNA-embedded	chr5:61250151-61250463 (-)	-1.57332	0.022122	NA	NA	NA	NA
HERVK-int_dup18:HERVK-int:ERVK:LTR	CL1	lncRNA-embedded	chr1:155629344-155634877 (-)	-0.730973	0.0109058	NA	NA	NA	NA
L1MB8_dup5276:L1MB8:L1:LINE	CL1	lncRNA-embedded	chr5:177439559-177440124 (-)	-3.71335	0.0154225	NA	NA	NA	NA
L1ME4a_dup30110:L1ME4a:L1:LINE	CL1	lncRNA-embedded	chr17:1711538-1712277 (-)	-0.534414	0.000228579	NA	NA	NA	NA
L1ME4a_dup34665:L1ME4a:L1:LINE	CL1	lncRNA-embedded	KI270861.1:141566-142305 (-)	-0.534414	0.000228579	NA	NA	NA	NA
L1PA10_dup2141:L1PA10:L1:LINE	CL1	lncRNA-embedded	chr5:61249463-61250150 (-)	-1.50982	2.79912e-15	NA	NA	NA	NA
L1PA3_dup5534:L1PA3:L1:LINE	CL1	lncRNA-embedded	chr8:105789090-105795234 (-)	-0.592635	0.00642299	NA	NA	NA	NA
L1PA4_dup10404:L1PA4:L1:LINE	CL1	lncRNA-embedded	chr14:61707309-61708779 (-)	-0.996638	0.000732297	-1.08305	0.0107816	0.919253	0.0455773
L2a_dup31793:L2a:L2:LINE	CL1	lncRNA-embedded	chr3:44116221-44116593 (+)	-1.00061	0.00602144	NA	NA	NA	NA
THE1A-int_dup721:THE1A-int:ERVL-MaLR:LTR	CL1	lncRNA-embedded	chr7:144335358-144336933 (-)	NA	NA	-1.23459	0.0117341	NA	NA
L1M5_dup62:L1M5:L1:LINE	CL1	Mixed	chr1:3484792-3484915 (-)	-2.06222	9.34749e-09	NA	NA	NA	NA
L1M5_dup63:L1M5:L1:LINE	CL1	Mixed	chr1:3485290-3485649 (-)	-1.61196	5.83272e-05	NA	NA	NA	NA
L1M5_dup65:L1M5:L1:LINE	CL1	Mixed	chr1:3486115-3486364 (-)	-1.34171	0.000413273	NA	NA	NA	NA
L1PA6_dup511:L1PA6:L1:LINE	CL1	Mixed	chr2:24095158-24101258 (+)	-1.11236	1.92999e-09	NA	NA	NA	NA
MIR3_dup58:MIR3:MIR:SINE	CL1	Mixed	chr1:3483172-3483208 (-)	-2.52214	0.0423725	NA	NA	NA	NA
MIR3_dup75915:MIR3:MIR:SINE	CL1	Mixed	chr17:40365067-40365189 (+)	-0.804116	0.00751282	NA	NA	NA	NA
L1PA3_dup5885:L1PA3:L1:LINE	CL1	Mixed	chr9:41002302-41007189 (-)	-0.760707	0.000611566	NA	NA	NA	NA
L1M4_dup9703:L1M4:L1:LINE	CL1	Mixed	chr9:41001370-41001978 (-)	-1.18316	0.00192454	NA	NA	NA	NA
L1PB4_dup2700:L1PB4:L1:LINE	CL1	readthrough	chr6:78046432-78049225 (-)	-0.701269	0.0265746	NA	NA	NA	NA
L1M4b_dup3518:L1M4b:L1:LINE	CL1	readthrough	chr14:59457052-59459223 (-)	-1.1143	0.000304731	NA	NA	NA	NA
LTR5A_dup154:LTR5A:ERVK:LTR	CL1	readthrough	chr8:12565980-12567003 (+)	-0.640281	0.0177085	NA	NA	NA	NA
AluSg_dup1087:AluSg:Alu:SINE	CL1	standalone	chr1:46135750-46136048 (+)	NA	NA	NA	NA	-1.18483	0.000146382
AluSp_dup25907:AluSp:Alu:SINE	CL1	standalone	chrX:41027706-41028002 (+)	NA	NA	NA	NA	-1.12293	0.0112485
L1PA10_dup2140:L1PA10:L1:LINE	CL1	standalone	chr5:61194898-61201261 (-)	-1.40872	7.4068e-11	NA	NA	NA	NA
AluJo_dup130:AluJo:Alu:SINE	CL1	TE-exonic	chr1:3513203-3513575 (-)	-1.31353	0.000211234	NA	NA	NA	NA
AluJo_dup131:AluJo:Alu:SINE	CL1	TE-exonized	chr1:3513578-3513890 (-)	-1.33199	0.0499367	NA	NA	NA	NA
MER58B_dup3269:MER58B:hAT-Charlie:DNA	CL1	TE-terminated	chr8:123526867-123527189 (-)	-1.73495	0.0238942	NA	NA	NA	NA
Charlie1a_dup343:Charlie1a:hAT-Charlie:DNA	CL1	unclassified	chr1:173859947-173860878 (-)	-1.88318	0.000508099	NA	NA	NA	NA
AluYk3_dup714:AluYk3:Alu:SINE	CL1	unclassified	chr10:102169696-102169992 (+)	NA	NA	NA	NA	-1.07008	0.000146382
HAL1_dup10023:HAL1:L1:LINE	CL1	unclassified	chr7:32103313-32104522 (+)	-1.19714	0.00934662	NA	NA	NA	NA
HAL1b_dup2538:HAL1b:L1:LINE	CL1	unclassified	chr8:23286206-23286592 (-)	-2.55765	0.000123669	NA	NA	NA	NA
HSMAR1_dup150:HSMAR1:TcMar-Mariner:DNA	CL1	unclassified	chr4:14263388-14264151 (-)	-0.558349	0.00875512	NA	NA	NA	NA
L1MC_dup487:L1MC:L1:LINE	CL1	unclassified	chr1:227782634-227783572 (+)	-0.83231	0.014041	NA	NA	NA	NA
L1MC3_dup3668:L1MC3:L1:LINE	CL1	unclassified	chr5:14141049-14142479 (-)	-1.1436	4.10799e-09	NA	NA	NA	NA
L1MD_dup2844:L1MD:L1:LINE	CL1	unclassified	chr5:138940242-138941375 (-)	-0.926735	0.0474088	NA	NA	NA	NA
L1MDa_dup3041:L1MDa:L1:LINE	CL1	unclassified	chr8:23280201-23282522 (-)	-2.29383	3.27905e-16	NA	NA	NA	NA
L1MDa_dup3042:L1MDa:L1:LINE	CL1	unclassified	chr8:23282885-23284211 (-)	-1.69988	9.16328e-07	-1.38818	0.0169459	NA	NA
L1ME2_dup6779:L1ME2:L1:LINE	CL1	unclassified	chr9:41037835-41038449 (-)	-1.1662	2.26377e-08	NA	NA	NA	NA
L1ME3F_dup3079:L1ME3F:L1:LINE	CL1	unclassified	chr11:63569925-63570391 (-)	-1.09372	0.00959299	NA	NA	NA	NA
L1ME3F_dup3080:L1ME3F:L1:LINE	CL1	unclassified	chr11:63570381-63570833 (-)	-1.03554	0.000122363	NA	NA	NA	NA
L1ME3F_dup3081:L1ME3F:L1:LINE	CL1	unclassified	chr11:63570922-63571389 (-)	-1.15785	0.000248675	NA	NA	NA	NA
L1ME3G_dup11145:L1ME3G:L1:LINE	CL1	unclassified	chr11:73870612-73870692 (-)	-1.42671	0.0430587	NA	NA	NA	NA
L1MEc_dup7258:L1MEc:L1:LINE	CL1	unclassified	chr6:112103357-112105596 (+)	-0.981211	0.0103505	NA	NA	NA	NA
L1MEc_dup9985:L1MEc:L1:LINE	CL1	unclassified	chr9:40995847-40997648 (-)	-1.08666	9.8532e-05	NA	NA	NA	NA
L1MEc_dup9988:L1MEc:L1:LINE	CL1	unclassified	chr9:40999165-40999517 (-)	-1.01915	0.0109058	NA	NA	NA	NA
L1P3_dup3409:L1P3:L1:LINE	CL1	unclassified	chr22:36269077-36269734 (-)	-2.17243	0.0472763	NA	NA	NA	NA
L1P3_dup3410:L1P3:L1:LINE	CL1	unclassified	chr22:36269762-36272338 (-)	-2.28384	0.000600981	NA	NA	NA	NA
L1PA3_dup8934:L1PA3:L1:LINE	CL1	unclassified	chr13:49013627-49019628 (-)	-1.12927	0.00248479	NA	NA	NA	NA
L1PA6_dup1973:L1PA6:L1:LINE	CL1	unclassified	chr5:66105954-66112079 (+)	-0.810059	0.00490715	NA	NA	NA	NA
L1PA7_dup12132:L1PA7:L1:LINE	CL1	unclassified	chr17:47385071-47387098 (-)	-2.21425	0.0383233	NA	NA	NA	NA
LTR16C_dup2951:LTR16C:ERVL:LTR	CL1	unclassified	chr9:41015529-41015809 (-)	-1.01581	0.0262102	NA	NA	NA	NA
MamRep1527_dup315:MamRep1527:LTR:LTR	CL1	unclassified	chr4:14262037-14262491 (-)	-1.09405	0.0111226	NA	NA	NA	NA
AluJo_dup73298:AluJo:Alu:SINE	CL2	3'UTR-embedded	chr19:52647391-52647581 (-)	1.67266	1.8865e-12	NA	NA	NA	NA
AluSp_dup47295:AluSp:Alu:SINE	CL2	3'UTR-embedded	chr19:52650253-52650556 (-)	1.35162	0.00431385	NA	NA	NA	NA
AluSx_dup109087:AluSx:Alu:SINE	CL2	3'UTR-embedded	chr19:52645928-52646229 (-)	1.5493	0.000712192	NA	NA	NA	NA
AluSx3_dup26989:AluSx3:Alu:SINE	CL2	3'UTR-embedded	chr17:18273932-18274236 (-)	0.91779	0.0423471	NA	NA	NA	NA
AluSz_dup94396:AluSz:Alu:SINE	CL2	3'UTR-embedded	chr19:23221584-23221875 (-)	2.57045	0.00221612	NA	NA	NA	NA
AluY_dup49692:AluY:Alu:SINE	CL2	3'UTR-embedded	chr8:144428784-144429088 (-)	1.85452	2.26377e-08	NA	NA	NA	NA
L1MB2_dup5817:L1MB2:L1:LINE	CL2	3'UTR-embedded	chr11:125041928-125042436 (+)	3.86044	0.00268617	NA	NA	NA	NA
L1ME3D_dup1953:L1ME3D:L1:LINE	CL2	3'UTR-embedded	chr7:152644426-152644623 (-)	2.45832	2.05781e-05	NA	NA	NA	NA
L1ME3D_dup1956:L1ME3D:L1:LINE	CL2	3'UTR-embedded	chr7:152645938-152646288 (-)	4.49765	0.0169113	NA	NA	NA	NA
L1PA15_dup6158:L1PA15:L1:LINE	CL2	3'UTR-embedded	chr11:59126344-59127397 (+)	4.15902	0.00723109	NA	NA	NA	NA
L2_dup53859:L2:L2:LINE	CL2	3'UTR-embedded	chr19:52643854-52644098 (-)	1.29577	4.54902e-05	NA	NA	NA	NA
MER4A_dup771:MER4A:ERV1:LTR	CL2	3'UTR-embedded	chr19:52641715-52642261 (-)	1.44908	5.48139e-08	NA	NA	NA	NA
L1MC3_dup12897:L1MC3:L1:LINE	CL2	5'UTR-embedded	chr21:46321034-46321168 (-)	2.49223	3.94781e-08	NA	NA	NA	NA
AluJr_dup60401:AluJr:Alu:SINE	CL2	5'UTR-embedded	chr13:102772144-102772448 (-)	1.33606	0.0102068	NA	NA	NA	NA
AluSx1_dup81302:AluSx1:Alu:SINE	CL2	5'UTR-embedded	chr13:102772583-102772864 (-)	1.46844	0.010034	NA	NA	NA	NA
HAL1_dup18001:HAL1:L1:LINE	CL2	5'UTR-embedded	chr13:102771568-102771948 (-)	2.39071	1.78062e-06	NA	NA	NA	NA
LTR70_dup8:LTR70:ERV1:LTR	CL2	5'UTR-embedded	chr4:127123-128023 (+)	1.07323	0.000864117	NA	NA	NA	NA
MSTC_dup456:MSTC:ERVL-MaLR:LTR	CL2	5'UTR-embedded	chr2:169686403-169686821 (-)	1.74029	0.00812953	NA	NA	NA	NA
THE1A-int_dup205:THE1A-int:ERVL-MaLR:LTR	CL2	5'UTR-embedded	chr2:169687216-169688904 (-)	1.54148	4.75237e-08	-0.861079	0.0169459	NA	NA
AluSz_dup72106:AluSz:Alu:SINE	CL2	lncRNA-embedded	chr13:50026273-50026569 (-)	3.40031	0.0102068	NA	NA	NA	NA
OldhAT1_dup721:OldhAT1:hAT-Ac:DNA	CL2	lncRNA-embedded	chr2:237433040-237433227 (+)	2.00147	6.89758e-05	NA	NA	-1.37699	0.0196084
AluSc_dup15315:AluSc:Alu:SINE	CL2	Mixed	chr7:152643374-152643669 (-)	3.62339	0.0151233	NA	NA	NA	NA
AluSc8_dup10589:AluSc8:Alu:SINE	CL2	Mixed	chr9:67422936-67423220 (-)	NA	NA	NA	NA	-1.54949	0.000146382
AluSg_dup23209:AluSg:Alu:SINE	CL2	Mixed	chr11:105630284-105630584 (+)	NA	NA	-1.72925	0.00825327	NA	NA
AluSg7_dup5045:AluSg7:Alu:SINE	CL2	Mixed	chr10:76103769-76104062 (+)	1.02422	0.0255792	NA	NA	NA	NA
AluSq_dup18122:AluSq:Alu:SINE	CL2	Mixed	chr20:50492757-50493068 (-)	NA	NA	NA	NA	-1.18026	0.0334408
AluSx_dup47789:AluSx:Alu:SINE	CL2	Mixed	chr7:152641654-152641954 (-)	3.22018	0.000553767	NA	NA	NA	NA
AluSx1_dup32193:AluSx1:Alu:SINE	CL2	Mixed	chr5:126775705-126776002 (-)	1.49926	0.000998329	NA	NA	NA	NA
AluSz_dup47261:AluSz:Alu:SINE	CL2	Mixed	chr9:6775013-6775314 (-)	1.56723	0.044491	NA	NA	NA	NA
L1ME3D_dup1949:L1ME3D:L1:LINE	CL2	Mixed	chr7:152642128-152642404 (-)	2.68502	0.00929059	NA	NA	NA	NA
L1ME3D_dup1950:L1ME3D:L1:LINE	CL2	Mixed	chr7:152642708-152642992 (-)	1.94407	0.000129083	NA	NA	NA	NA
LTR12E_dup68:LTR12E:ERV1:LTR	CL2	pseudogene-embedded	chr6:26956056-26957143 (-)	4.51324	0.00565738	NA	NA	NA	NA
LTR8A_dup297:LTR8A:ERV1:LTR	CL2	pseudogene-embedded	chr3:197613254-197613977 (-)	0.809244	0.00386782	NA	NA	NA	NA
MER61E_dup221:MER61E:ERV1:LTR	CL2	readthrough	chr11:17378688-17379258 (+)	NA	NA	-0.889607	0.0171785	NA	NA
AluSx_dup106534:AluSx:Alu:SINE	CL2	readthrough	chr19:23218275-23218572 (-)	1.19227	0.0285313	NA	NA	NA	NA
AluSx1_dup106299:AluSx1:Alu:SINE	CL2	readthrough	chr19:23219390-23219675 (-)	1.59721	0.000114251	NA	NA	NA	NA
AluSc5_dup2003:AluSc5:Alu:SINE	CL2	standalone	chr5:73082877-73083183 (-)	1.48185	0.0188732	NA	NA	-2.06223	0.00164496
AluSg_dup540:AluSg:Alu:SINE	CL2	standalone	chr1:24515863-24516167 (+)	NA	NA	NA	NA	-1.26773	0.00225934
AluSg7_dup1012:AluSg7:Alu:SINE	CL2	standalone	chr2:100751994-100752286 (-)	NA	NA	NA	NA	-1.19137	1.63118e-05
AluSg7_dup550:AluSg7:Alu:SINE	CL2	standalone	chr1:184260719-184261022 (+)	0.766685	0.044491	NA	NA	-1.19924	0.000715034
AluSp_dup33648:AluSp:Alu:SINE	CL2	standalone	chr12:87158055-87158360 (+)	NA	NA	-0.87785	0.00310728	NA	NA
AluSp_dup34296:AluSp:Alu:SINE	CL2	standalone	chr12:120328663-120328953 (+)	1.50708	0.0121212	NA	NA	NA	NA
AluSp_dup43067:AluSp:Alu:SINE	CL2	standalone	chr17:49861894-49862204 (+)	1.72314	1.37127e-05	NA	NA	NA	NA
AluSq_dup17512:AluSq:Alu:SINE	CL2	standalone	chr19:43164109-43164401 (+)	1.35228	0.000364057	NA	NA	-1.20846	0.0138972
AluSq2_dup17123:AluSq2:Alu:SINE	CL2	standalone	chr5:76739260-76739560 (+)	NA	NA	NA	NA	-1.57012	0.000150549
AluSx_dup115983:AluSx:Alu:SINE	CL2	standalone	chr22:39339657-39339968 (-)	2.55595	0.0153052	NA	NA	NA	NA
AluSx1_dup12220:AluSx1:Alu:SINE	CL2	standalone	chr2:70828672-70828964 (-)	NA	NA	NA	NA	-2.98636	0.0362515
AluSx1_dup15758:AluSx1:Alu:SINE	CL2	standalone	chr2:196598659-196598947 (+)	3.40971	0.0170702	NA	NA	NA	NA
AluSx1_dup2083:AluSx1:Alu:SINE	CL2	standalone	chr1:27874967-27875278 (-)	NA	NA	NA	NA	-2.40385	0.0250371
AluSx1_dup92013:AluSx1:Alu:SINE	CL2	standalone	chr16:48461887-48462186 (-)	1.1019	0.00190214	NA	NA	-0.990401	0.0256154
AluSx3_dup1864:AluSx3:Alu:SINE	CL2	standalone	chr1:155308054-155308366 (-)	NA	NA	NA	NA	-1.30244	0.00039791
AluSx4_dup7417:AluSx4:Alu:SINE	CL2	standalone	chr12:76753409-76753681 (-)	1.31936	0.00959299	NA	NA	-1.69041	0.00164496
AluSz_dup49996:AluSz:Alu:SINE	CL2	standalone	chr9:114320919-114321228 (+)	NA	NA	NA	NA	-0.803266	0.0196084
AluSz_dup7559:AluSz:Alu:SINE	CL2	standalone	chr1:211724262-211724563 (-)	NA	NA	NA	NA	-2.44457	0.0106298
AluSz_dup91415:AluSz:Alu:SINE	CL2	standalone	chr18:59744531-59744830 (-)	4.27224	0.029193	NA	NA	NA	NA
AluY_dup49542:AluY:Alu:SINE	CL2	standalone	chr8:140646158-140646459 (+)	NA	NA	NA	NA	-0.824478	0.00018258
AluYh3_dup1412:AluYh3:Alu:SINE	CL2	standalone	chr9:113485095-113485388 (-)	NA	NA	NA	NA	-2.43588	0.0153377
CR1_Mam_dup538:CR1_Mam:CR1:LINE	CL2	TE-exonized	chr4:186622776-186623011 (-)	1.26601	0.014041	NA	NA	NA	NA
L1MB7_dup15534:L1MB7:L1:LINE	CL2	TE-exonized	chr12:4544641-4545594 (+)	1.77689	0.00910825	NA	NA	NA	NA
Tigger1_dup5490:Tigger1:TcMar-Tigger:DNA	CL2	TE-terminated	chr7:22483699-22483903 (-)	1.03209	0.00527059	NA	NA	NA	NA
L1MD_dup2461:L1MD:L1:LINE	CL2	unclassified	chr5:668480-668792 (+)	1.58995	0.0262102	NA	NA	NA	NA
AluJb_dup123744:AluJb:Alu:SINE	CL2	unclassified	chr22:17577976-17578270 (-)	NA	NA	NA	NA	-3.31759	0.0250371
AluJb_dup22176:AluJb:Alu:SINE	CL2	unclassified	chr3:27606429-27606610 (-)	2.06402	5.13179e-05	NA	NA	-1.51434	0.0279057
AluJr_dup46840:AluJr:Alu:SINE	CL2	unclassified	chr10:14477154-14477399 (+)	1.08865	5.83272e-05	NA	NA	-0.992931	0.000773679
AluSg_dup33568:AluSg:Alu:SINE	CL2	unclassified	chr19:23216847-23217143 (-)	1.80704	0.00500231	NA	NA	NA	NA
AluSp_dup38421:AluSp:Alu:SINE	CL2	unclassified	chr15:63096860-63097155 (-)	2.15706	0.000129083	NA	NA	NA	NA
AluSp_dup48921:AluSp:Alu:SINE	CL2	unclassified	chr21:6987404-6987710 (-)	1.03963	0.00934662	NA	NA	NA	NA
AluSq2_dup47275:AluSq2:Alu:SINE	CL2	unclassified	chr15:80011243-80011546 (+)	1.83988	0.0197099	NA	NA	-2.11707	0.0420763
AluSx_dup58510:AluSx:Alu:SINE	CL2	unclassified	chrX:14839855-14840156 (-)	5.13513	0.000689355	NA	NA	NA	NA
AluSx1_dup23485:AluSx1:Alu:SINE	CL2	unclassified	chr3:190424650-190424914 (+)	NA	NA	NA	NA	-0.839269	0.0345236
AluSx3_dup4887:AluSx3:Alu:SINE	CL2	unclassified	chr2:207708085-207708392 (-)	NA	NA	NA	NA	-1.123	0.00969598
AluSx4_dup9316:AluSx4:Alu:SINE	CL2	unclassified	chr17:30897591-30897900 (+)	2.21256	0.00293253	NA	NA	NA	NA
AluSz_dup46855:AluSz:Alu:SINE	CL2	unclassified	chr8:140491858-140492156 (+)	1.12065	0.0118069	NA	NA	NA	NA
AluY_dup72926:AluY:Alu:SINE	CL2	unclassified	chr12:119882734-119883041 (+)	NA	NA	NA	NA	-1.06964	0.00340329
AluY_dup80841:AluY:Alu:SINE	CL2	unclassified	chr15:32701084-32701381 (-)	2.01432	2.94905e-16	-0.848522	0.00534222	-0.988017	0.00166448
AluYm1_dup3015:AluYm1:Alu:SINE	CL2	unclassified	chr11:27158768-27158890 (-)	NA	NA	NA	NA	-1.69894	0.0413084
L1M2_dup1937:L1M2:L1:LINE	CL2	unclassified	chr3:195968885-195969181 (-)	0.951949	0.0216847	NA	NA	NA	NA
LTR12C_dup2676:LTR12C:ERV1:LTR	CL2	unclassified	GL000251.2:2294940-2296586 (-)	2.83492	2.16182e-09	NA	NA	-2.85392	1.06517e-07
LTR12C_dup2696:LTR12C:ERV1:LTR	CL2	unclassified	GL000253.2:2125457-2127102 (-)	3.68482	4.43962e-07	NA	NA	-3.93023	4.37955e-06
LTR25_dup273:LTR25:ERV1:LTR	CL2	unclassified	chr21:6986791-6987403 (-)	1.41622	1.07427e-05	NA	NA	NA	NA
LTR25_dup274:LTR25:ERV1:LTR	CL2	unclassified	chr21:6987711-6987990 (-)	1.72307	1.15851e-06	NA	NA	NA	NA
LTR45B_dup309:LTR45B:ERV1:LTR	CL2	unclassified	chr12:65644052-65644289 (-)	1.48183	0.00755437	-1.77712	0.00312223	NA	NA
LTR8_dup1560:LTR8:ERV1:LTR	CL2	unclassified	chr8:119868330-119868907 (+)	3.80848	0.000236417	NA	NA	NA	NA
MamRTE1_dup3585:MamRTE1:RTE-Bo.B:LINE	CL2	unclassified	chr6:37324513-37324606 (+)	NA	NA	NA	NA	-1.46919	0.00324057
MIR_dup112835:MIR:MIR:SINE	CL2	unclassified	chr11:35526507-35526709 (-)	1.92611	0.000406724	NA	NA	NA	NA
MIR_dup32666:MIR:MIR:SINE	CL2	unclassified	chr3:56927041-56927268 (+)	NA	NA	NA	NA	-2.16239	0.0106298
MLT1H2_dup161:MLT1H2:ERVL-MaLR:LTR	CL2	unclassified	chr1:97943436-97943914 (+)	0.906575	0.0186768	NA	NA	NA	NA
AluJb_dup36622:AluJb:Alu:SINE	CL3	3'UTR-embedded	chr5:80627360-80627630 (-)	2.75072	0.00490509	NA	NA	NA	NA
AluJr_dup70946:AluJr:Alu:SINE	CL3	3'UTR-embedded	chr17:18273645-18273922 (-)	1.51759	0.000717428	NA	NA	NA	NA
AluSp_dup47293:AluSp:Alu:SINE	CL3	3'UTR-embedded	chr19:52641574-52641650 (-)	1.26794	0.00934662	NA	NA	NA	NA
HAL1_dup1791:HAL1:L1:LINE	CL3	3'UTR-embedded	chr1:241890683-241890934 (+)	2.75488	0.0169071	NA	NA	NA	NA
HAL1_dup7516:HAL1:L1:LINE	CL3	3'UTR-embedded	chr5:80626437-80626865 (-)	3.00015	1.60465e-31	NA	NA	NA	NA
HAL1b_dup330:HAL1b:L1:LINE	CL3	3'UTR-embedded	chr1:241890552-241890632 (+)	4.29821	0.000553767	NA	NA	NA	NA
HAL1M8_dup159:HAL1M8:L1:LINE	CL3	3'UTR-embedded	chr1:241890950-241891839 (+)	4.04049	2.90586e-08	NA	NA	NA	NA
L2_dup37746:L2:L2:LINE	CL3	3'UTR-embedded	chr10:94602853-94603148 (+)	2.76906	1.3128e-20	NA	NA	NA	NA
L2_dup37747:L2:L2:LINE	CL3	3'UTR-embedded	chr10:94603199-94603818 (+)	2.96987	1.89829e-23	NA	NA	NA	NA
L2_dup37748:L2:L2:LINE	CL3	3'UTR-embedded	chr10:94604420-94604470 (+)	2.82268	4.17989e-11	NA	NA	NA	NA
L2c_dup65683:L2c:L2:LINE	CL3	3'UTR-embedded	chr8:9032947-9033003 (+)	1.06315	0.000689355	NA	NA	NA	NA
MER4A_dup772:MER4A:ERV1:LTR	CL3	3'UTR-embedded	chr19:52642510-52642645 (-)	1.04374	0.0107963	NA	NA	NA	NA
MER57F_dup407:MER57F:ERV1:LTR	CL3	3'UTR-embedded	GL000195.1:42913-43330 (-)	0.726121	0.0192308	NA	NA	NA	NA
AluSx1_dup63142:AluSx1:Alu:SINE	CL3	lncRNA-embedded	chr10:4758781-4759072 (-)	2.14472	0.000132793	NA	NA	NA	NA
AluY_dup30369:AluY:Alu:SINE	CL3	lncRNA-embedded	chr5:65486123-65486405 (-)	2.85941	0.00755437	NA	NA	NA	NA
HERVL40-int_dup803:HERVL40-int:ERVL:LTR	CL3	lncRNA-embedded	chr10:4760847-4761025 (-)	2.68897	0.00064195	NA	NA	NA	NA
L1MCa_dup4744:L1MCa:L1:LINE	CL3	lncRNA-embedded	chr10:4756773-4756932 (-)	3.38333	0.00123536	NA	NA	NA	NA
L1PA8_dup5380:L1PA8:L1:LINE	CL3	lncRNA-embedded	chr10:4755933-4756258 (-)	4.29206	0.00587117	NA	NA	NA	NA
LTR45C_dup326:LTR45C:ERV1:LTR	CL3	lncRNA-embedded	chr17:69903486-69903995 (+)	NA	NA	1.07064	0.0440085	NA	NA
MER58A_dup7902:MER58A:hAT-Charlie:DNA	CL3	lncRNA-embedded	chr10:4761607-4761733 (-)	3.86172	0.000986265	NA	NA	NA	NA
Tigger3b_dup4050:Tigger3b:TcMar-Tigger:DNA	CL3	lncRNA-embedded	chr10:4657323-4658496 (-)	NA	NA	0.8088	0.0169459	NA	NA
AluSx_dup76022:AluSx:Alu:SINE	CL3	Mixed	chr12:56731262-56731558 (-)	3.8727	0.00123536	NA	NA	NA	NA
AluSx3_dup2392:AluSx3:Alu:SINE	CL3	Mixed	chr1:207937828-207938136 (-)	NA	NA	NA	NA	-1.85378	2.81021e-06
AluSz_dup52639:AluSz:Alu:SINE	CL3	Mixed	chrX:41300458-41300766 (+)	NA	NA	NA	NA	-1.83017	0.0148146
L1PA6_dup505:L1PA6:L1:LINE	CL3	Mixed	chr2:19089267-19095388 (+)	NA	NA	1.10889	2.57278e-05	NA	NA
AluSx_dup76021:AluSx:Alu:SINE	CL3	readthrough	chr12:56730912-56730988 (-)	3.92902	0.000986265	NA	NA	NA	NA
AluSc_dup34618:AluSc:Alu:SINE	CL3	standalone	chr22:41183373-41183651 (+)	1.46299	0.0213342	NA	NA	NA	NA
AluSp_dup15852:AluSp:Alu:SINE	CL3	standalone	chr5:173764139-173764434 (-)	NA	NA	NA	NA	-1.52328	0.000195535
AluSp_dup41748:AluSp:Alu:SINE	CL3	standalone	chr17:15830997-15831269 (-)	NA	NA	NA	NA	-1.52697	0.0168105
AluSq2_dup8050:AluSq2:Alu:SINE	CL3	standalone	chr2:150274347-150274639 (+)	NA	NA	NA	NA	-2.08662	1.50197e-05
AluSx_dup14289:AluSx:Alu:SINE	CL3	standalone	chr2:113013133-113013439 (+)	NA	NA	NA	NA	-1.37753	4.5323e-05
AluSx_dup40395:AluSx:Alu:SINE	CL3	standalone	chr6:155103442-155103745 (+)	NA	NA	NA	NA	-1.0049	6.53104e-06
AluSx_dup66313:AluSx:Alu:SINE	CL3	standalone	chr10:68584038-68584341 (-)	1.48817	0.0062783	NA	NA	-1.55355	0.0100236
AluJb_dup72165:AluJb:Alu:SINE	CL3	unclassified	chr10:49912683-49912945 (+)	NA	NA	NA	NA	-1.77943	2.81021e-06
AluJb_dup94775:AluJb:Alu:SINE	CL3	unclassified	chr14:102216313-102216514 (-)	NA	NA	1.36583	0.014147	NA	NA
AluSg_dup24663:AluSg:Alu:SINE	CL3	unclassified	chr12:95608082-95608393 (-)	NA	NA	NA	NA	-2.67587	0.000485022
AluSx1_dup75258:AluSx1:Alu:SINE	CL3	unclassified	chr12:56060195-56060376 (+)	NA	NA	1.6251	0.0169459	NA	NA
AluY_dup104964:AluY:Alu:SINE	CL3	unclassified	chr22:41937849-41938140 (-)	4.07701	0.0472763	NA	NA	NA	NA
AluY_dup49616:AluY:Alu:SINE	CL3	unclassified	chr8:143454403-143454710 (-)	NA	NA	NA	NA	-0.804188	0.00642178
L1ME4a_dup14814:L1ME4a:L1:LINE	CL3	unclassified	chr7:47955507-47955830 (-)	NA	NA	0.867191	0.019587	NA	NA
L1P1_dup712:L1P1:L1:LINE	CL3	unclassified	chr4:17848546-17849678 (+)	3.2509	4.26812e-08	NA	NA	NA	NA
L1PA16_dup3688:L1PA16:L1:LINE	CL3	unclassified	chr4:114314193-114315013 (-)	NA	NA	1.50807	0.000308117	NA	NA
L1PA3_dup2394:L1PA3:L1:LINE	CL3	unclassified	chr4:17849671-17851291 (+)	3.47761	3.72093e-17	NA	NA	NA	NA
LTR12C_dup1121:LTR12C:ERV1:LTR	CL3	unclassified	chr6:30815215-30816860 (-)	3.5908	1.05949e-06	NA	NA	-3.89807	5.32775e-06
LTR12C_dup909:LTR12C:ERV1:LTR	CL3	unclassified	chr5:65484722-65485995 (-)	2.73807	2.26377e-08	NA	NA	NA	NA
MIR_dup109031:MIR:MIR:SINE	CL3	unclassified	chr10:112908026-112908119 (-)	0.872935	0.0456134	NA	NA	NA	NA
MIRb_dup139678:MIRb:MIR:SINE	CL3	unclassified	chr10:126081640-126081719 (+)	3.17618	9.02728e-11	NA	NA	NA	NA
MIRb_dup95412:MIRb:MIR:SINE	CL3	unclassified	chr7:103272894-103273087 (-)	2.55456	0.0113503	NA	NA	NA	NA
MIRc_dup64013:MIRc:MIR:SINE	CL3	unclassified	chr10:126084818-126085014 (+)	3.7001	3.2946e-05	NA	NA	-1.79351	0.0270238
MLT1C_dup3650:MLT1C:ERVL-MaLR:LTR	CL3	unclassified	chr3:156711510-156711765 (-)	NA	NA	NA	NA	-4.80418	0.0153377
MLT1F2_dup1782:MLT1F2:ERVL-MaLR:LTR	CL3	unclassified	chr5:13567870-13568418 (+)	2.62359	0.00758345	NA	NA	NA	NA
MSTA-int_dup500:MSTA-int:ERVL-MaLR:LTR	CL3	unclassified	chr3:104630418-104631635 (-)	NA	NA	1.07255	0.0136644	NA	NA
AluJb_dup116346:AluJb:Alu:SINE	CL4	3'UTR-embedded	chr19:32978104-32978413 (+)	1.9199	0.048505	NA	NA	NA	NA
AluJr_dup72800:AluJr:Alu:SINE	CL4	3'UTR-embedded	chr17:59204747-59205047 (+)	1.2683	0.0262291	NA	NA	NA	NA
AluSz6_dup15247:AluSz6:Alu:SINE	CL4	3'UTR-embedded	chr6:10628739-10629030 (+)	NA	NA	0.992982	0.00534222	NA	NA
FLAM_A_dup12195:FLAM_A:Alu:SINE	CL4	3'UTR-embedded	chr17:441896-442017 (-)	0.78999	0.0021499	NA	NA	NA	NA
HAL1ME_dup3858:HAL1ME:L1:LINE	CL4	3'UTR-embedded	chr7:50440369-50440560 (-)	3.40649	0.0118077	NA	NA	NA	NA
HERVIP10B3-int_dup216:HERVIP10B3-int:ERV1:LTR	CL4	3'UTR-embedded	chr19:52649340-52649401 (-)	1.32067	0.00959299	NA	NA	NA	NA
L1M3_dup183:L1M3:L1:LINE	CL4	3'UTR-embedded	chr1:108927983-108928268 (+)	4.61347	0.00309015	NA	NA	NA	NA
L1M5_dup37266:L1M5:L1:LINE	CL4	3'UTR-embedded	chr11:62154752-62155470 (+)	1.72312	1.77749e-12	0.740626	0.00866283	0.869281	0.00018258
L1M5_dup37267:L1M5:L1:LINE	CL4	3'UTR-embedded	chr11:62155779-62156533 (+)	3.15956	0.0260219	NA	NA	NA	NA
L1MB3_dup13901:L1MB3:L1:LINE	CL4	3'UTR-embedded	chr15:90963047-90963777 (-)	3.45148	0.00827194	NA	NA	NA	NA
L1MEb_dup890:L1MEb:L1:LINE	CL4	3'UTR-embedded	chr9:104141554-104141985 (+)	0.790927	0.0495102	NA	NA	0.770851	0.039368
L1PB1_dup3394:L1PB1:L1:LINE	CL4	3'UTR-embedded	chr4:113414973-113417425 (-)	NA	NA	1.02739	2.92057e-05	NA	NA
L1PB1_dup3395:L1PB1:L1:LINE	CL4	3'UTR-embedded	chr4:113417425-113418339 (-)	NA	NA	1.05246	0.00135858	NA	NA
L2a_dup143699:L2a:L2:LINE	CL4	3'UTR-embedded	chr16:15725808-15726346 (+)	NA	NA	NA	NA	1.27005	0.0112485
L2a_dup172747:L2a:L2:LINE	CL4	3'UTR-embedded	KI270853.1:1383819-1384357 (+)	NA	NA	NA	NA	1.27005	0.0112485
L2c_dup77283:L2c:L2:LINE	CL4	3'UTR-embedded	chr9:113546386-113546490 (+)	NA	NA	NA	NA	3.3414	0.000238307
LTR3A_dup161:LTR3A:ERVK:LTR	CL4	3'UTR-embedded	GL000251.2:2987411-2987815 (+)	1.11761	0.0262102	NA	NA	NA	NA
LTR3A_dup165:LTR3A:ERVK:LTR	CL4	3'UTR-embedded	GL000254.2:2852018-2852422 (+)	1.11761	0.0262102	NA	NA	NA	NA
MER21C_dup4916:MER21C:ERVL:LTR	CL4	3'UTR-embedded	chr18:50393607-50394516 (+)	4.25911	1.89829e-23	NA	NA	NA	NA
MER21C_dup5708:MER21C:ERVL:LTR	CL4	3'UTR-embedded	GL383567.1:101414-102323 (+)	4.25911	1.89829e-23	NA	NA	NA	NA
MER70-int_dup184:MER70-int:ERVL:LTR	CL4	3'UTR-embedded	chr9:104142620-104143459 (+)	0.909644	0.0485563	NA	NA	NA	NA
MIR3_dup45882:MIR3:MIR:SINE	CL4	3'UTR-embedded	chr9:113546841-113546993 (+)	3.51576	0.0354437	NA	NA	2.89507	6.53104e-06
MIRb_dup116673:MIRb:MIR:SINE	CL4	3'UTR-embedded	chr9:113549128-113549343 (+)	4.32632	0.00667219	NA	NA	2.79537	0.000431085
Tigger16a_dup991:Tigger16a:TcMar-Tigger:DNA	CL4	3'UTR-embedded	chr9:113547735-113548050 (+)	4.05777	0.00603883	NA	NA	2.64384	1.06517e-07
X7A_LINE_dup507:X7A_LINE:CR1:LINE	CL4	3'UTR-embedded	chr9:113544913-113545077 (+)	NA	NA	NA	NA	2.56003	9.42396e-07
AluSp_dup48789:AluSp:Alu:SINE	CL4	5'UTR-embedded	chr20:56390306-56390606 (-)	2.88408	0.0154225	NA	NA	NA	NA
MIRb_dup136302:MIRb:MIR:SINE	CL4	5'UTR-embedded	chr10:93496848-93496980 (-)	4.53461	0.00224452	NA	NA	NA	NA
AluSx4_dup10806:AluSx4:Alu:SINE	CL4	5'UTR-embedded	chr21:46321179-46321341 (-)	2.75877	0.0007494	NA	NA	NA	NA
Charlie15b_dup1833:Charlie15b:hAT-Charlie:DNA	CL4	5'UTR-embedded	chr21:46321977-46322006 (-)	3.09742	1.05871e-05	NA	NA	NA	NA
Charlie15b_dup1834:Charlie15b:hAT-Charlie:DNA	CL4	5'UTR-embedded	chr21:46322309-46322402 (-)	2.01155	4.19918e-06	NA	NA	NA	NA
L1MC3_dup12898:L1MC3:L1:LINE	CL4	5'UTR-embedded	chr21:46321360-46321896 (-)	2.29089	4.2638e-31	NA	NA	NA	NA
MER49_dup1080:MER49:ERV1:LTR	CL4	5'UTR-embedded	chr15:44732535-44732858 (+)	NA	NA	NA	NA	1.18302	0.00812073
AluSc_dup2255:AluSc:Alu:SINE	CL4	5'UTR-embedded	chr1:200619364-200619650 (-)	2.75729	0.00758345	NA	NA	NA	NA
MER49_dup1416:MER49:ERV1:LTR	CL4	5'UTR-embedded	KI270849.1:55916-56239 (+)	NA	NA	NA	NA	1.18302	0.00812073
AluJb_dup50611:AluJb:Alu:SINE	CL4	lncRNA-embedded	chr7:100354847-100355001 (+)	NA	NA	NA	NA	1.04701	0.0246181
AluSx_dup31334:AluSx:Alu:SINE	CL4	lncRNA-embedded	chr5:65492094-65492380 (-)	4.24631	0.0255792	NA	NA	NA	NA
L1M3c_dup266:L1M3c:L1:LINE	CL4	lncRNA-embedded	chr5:33013659-33015568 (-)	NA	NA	0.782056	0.00132991	NA	NA
SVA_B_dup314:SVA_B:SVA:Retroposon	CL4	Mixed	chr7:32753149-32754796 (+)	0.638331	0.0223318	NA	NA	NA	NA
AluSx_dup27928:AluSx:Alu:SINE	CL4	Mixed	chr4:121815971-121816258 (-)	3.18871	3.45003e-08	NA	NA	NA	NA
HERVL-int_dup818:HERVL-int:ERVL:LTR	CL4	Mixed	chr5:65487355-65491213 (-)	2.63791	8.9669e-21	NA	NA	NA	NA
L1ME3D_dup1951:L1ME3D:L1:LINE	CL4	Mixed	chr7:152643186-152643373 (-)	2.13134	0.000207937	NA	NA	NA	NA
L1PA5_dup10797:L1PA5:L1:LINE	CL4	Mixed	chr19:11906255-11911830 (+)	NA	NA	NA	NA	0.605098	0.0218786
L1PA6_dup4532:L1PA6:L1:LINE	CL4	readthrough	chr11:102296697-102300501 (-)	1.26168	6.62991e-07	NA	NA	NA	NA
AluSc_dup6612:AluSc:Alu:SINE	CL4	readthrough	chr3:108542882-108543178 (-)	2.6807	3.05035e-10	NA	NA	NA	NA
L1MC1_dup2534:L1MC1:L1:LINE	CL4	readthrough	chr3:108542193-108542560 (-)	1.66794	1.30543e-05	NA	NA	NA	NA
L1PA11_dup757:L1PA11:L1:LINE	CL4	readthrough	chr3:108542587-108542881 (-)	2.32332	9.18253e-05	NA	NA	NA	NA
MER3_dup2282:MER3:hAT-Charlie:DNA	CL4	readthrough	chr3:108549618-108549764 (-)	2.19838	0.000207937	NA	NA	NA	NA
L1MCb_dup395:L1MCb:L1:LINE	CL4	readthrough	chr3:108544005-108544179 (-)	3.13948	0.000235102	NA	NA	NA	NA
AluSq2_dup47320:AluSq2:Alu:SINE	CL4	readthrough	chr15:82449548-82449856 (-)	NA	NA	-19.6692	0.000806398	25.977	3.95645e-07
MSTD_dup1506:MSTD:ERVL-MaLR:LTR	CL4	readthrough	chr3:108538752-108539145 (-)	3.8567	0.0382359	NA	NA	NA	NA
L1ME3G_dup4330:L1ME3G:L1:LINE	CL4	retained intron embedded	chr4:121815214-121815308 (-)	2.43571	0.0152272	NA	NA	NA	NA
MER3_dup2967:MER3:hAT-Charlie:DNA	CL4	retained intron embedded	chr4:121814708-121814758 (-)	4.59929	0.00579478	NA	NA	NA	NA
L1MB3_dup3550:L1MB3:L1:LINE	CL4	TE-exonic	chr3:138503017-138503423 (-)	NA	NA	NA	NA	1.94881	0.00716524
L1MD_dup2460:L1MD:L1:LINE	CL4	TE-exonic	chr5:667107-667838 (+)	1.09886	0.0011323	NA	NA	NA	NA
L1PA4_dup3183:L1PA4:L1:LINE	CL4	TE-exonized	chr4:113424515-113430701 (-)	NA	NA	0.955375	2.92057e-05	0.6367	0.0106298
L1MEi_dup1775:L1MEi:L1:LINE	CL4	unclassified	chr5:65507464-65507635 (-)	4.27049	0.039669	NA	NA	NA	NA
L1PB1_dup11230:L1PB1:L1:LINE	CL4	unclassified	chr15:30735635-30742017 (+)	2.63124	9.45684e-23	NA	NA	0.717581	0.00373409
L1PB1_dup11231:L1PB1:L1:LINE	CL4	unclassified	chr15:30742409-30744194 (+)	3.98018	0.00636454	NA	NA	NA	NA
L1MC4a_dup2994:L1MC4a:L1:LINE	CL4	unclassified	chr5:65507654-65508429 (-)	2.87991	0.0177085	NA	NA	NA	NA
AluSg7_dup6255:AluSg7:Alu:SINE	CL4	unclassified	chr14:55146006-55146261 (-)	3.82177	0.0461067	NA	NA	NA	NA
L1MC2_dup1853:L1MC2:L1:LINE	CL4	unclassified	chr5:65516183-65516420 (-)	5.32909	0.000125431	NA	NA	NA	NA
AluJb_dup33752:AluJb:Alu:SINE	CL4	unclassified	chr4:177370620-177370911 (+)	3.64942	0.000267935	NA	NA	NA	NA
AluJo_dup43803:AluJo:Alu:SINE	CL4	unclassified	chr10:60796851-60796962 (+)	2.99431	0.0350283	NA	NA	NA	NA
AluJo_dup43804:AluJo:Alu:SINE	CL4	unclassified	chr10:60798972-60799095 (+)	3.93815	0.0396384	NA	NA	NA	NA
AluJr_dup32556:AluJr:Alu:SINE	CL4	unclassified	chr7:74881120-74881432 (-)	NA	NA	NA	NA	1.19437	0.0311964
AluSp_dup19896:AluSp:Alu:SINE	CL4	unclassified	chr7:72993873-72994175 (-)	NA	NA	NA	NA	2.23124	0.0376984
AluSx1_dup65459:AluSx1:Alu:SINE	CL4	unclassified	chr10:60798262-60798559 (+)	3.90865	0.0175946	NA	NA	NA	NA
AluSz_dup5686:AluSz:Alu:SINE	CL4	unclassified	chr1:154980314-154980469 (+)	2.2903	0.0474088	NA	NA	NA	NA
AluY_dup108447:AluY:Alu:SINE	CL4	unclassified	KI270850.1:208479-208737 (+)	NA	NA	NA	NA	1.43271	0.0149555
AluY_dup83040:AluY:Alu:SINE	CL4	unclassified	chr15:82419394-82419652 (+)	NA	NA	NA	NA	1.43271	0.0149555
AluYf1_dup91:AluYf1:Alu:SINE	CL4	unclassified	chr1:154980524-154980825 (+)	1.28592	0.000189444	NA	NA	NA	NA
HAL1_dup20998:HAL1:L1:LINE	CL4	unclassified	chr18:26167896-26168084 (-)	2.04141	4.10799e-09	NA	NA	NA	NA
HAL1_dup20999:HAL1:L1:LINE	CL4	unclassified	chr18:26168071-26168499 (-)	1.46537	2.18396e-07	NA	NA	NA	NA
L1M4_dup13242:L1M4:L1:LINE	CL4	unclassified	chr10:92659487-92660314 (+)	2.93171	0.000283374	NA	NA	NA	NA
L1M4_dup7445:L1M4:L1:LINE	CL4	unclassified	chr7:35086905-35087311 (-)	0.722813	0.0456134	NA	NA	NA	NA
L1MB4_dup306:L1MB4:L1:LINE	CL4	unclassified	chr1:144071741-144072724 (+)	0.90582	9.19336e-06	NA	NA	NA	NA
L1MC5a_dup798:L1MC5a:L1:LINE	CL4	unclassified	chr1:173796111-173796320 (-)	1.9226	6.04085e-06	NA	NA	NA	NA
L1ME1_dup13137:L1ME1:L1:LINE	CL4	unclassified	chr7:35082336-35083183 (-)	1.06912	0.00134154	NA	NA	NA	NA
L1ME2z_dup124:L1ME2z:L1:LINE	CL4	unclassified	chr1:51009991-51010410 (+)	2.68381	5.83272e-05	NA	NA	NA	NA
L1ME2z_dup125:L1ME2z:L1:LINE	CL4	unclassified	chr1:51010610-51010959 (+)	1.34147	0.0262102	1.44795	0.00424604	NA	NA
L1MEg2_dup8:L1MEg2:L1:LINE	CL4	unclassified	chr1:51009380-51009774 (+)	1.44007	0.000255139	1.27731	2.92057e-05	NA	NA
L1PA8_dup6842:L1PA8:L1:LINE	CL4	unclassified	chr14:102215459-102215627 (-)	NA	NA	0.879203	0.0440085	NA	NA
L2_dup6812:L2:L2:LINE	CL4	unclassified	chr2:75278492-75278719 (+)	2.09571	0.00587117	NA	NA	NA	NA
L2c_dup100598:L2c:L2:LINE	CL4	unclassified	chr12:9435662-9436064 (-)	2.78313	0.00947869	NA	NA	NA	NA
MER5A_dup1435:MER5A:hAT-Charlie:DNA	CL4	unclassified	chr1:154980884-154981045 (+)	1.42236	0.0335577	NA	NA	NA	NA
MIRb_dup133291:MIRb:MIR:SINE	CL4	unclassified	chr10:60797407-60797517 (+)	3.65722	0.0472763	NA	NA	NA	NA
MIRb_dup178110:MIRb:MIR:SINE	CL4	unclassified	chr15:40395969-40396067 (+)	1.26669	0.0235696	NA	NA	NA	NA
MLT1D_dup1539:MLT1D:ERVL-MaLR:LTR	CL4	unclassified	chr2:26797253-26797329 (+)	4.04198	0.000364061	NA	NA	1.42035	0.00294645
MLT1D_dup1540:MLT1D:ERVL-MaLR:LTR	CL4	unclassified	chr2:26797355-26797733 (+)	2.95275	1.09174e-08	NA	NA	2.0818	4.02393e-19
MLT1D_dup19387:MLT1D:ERVL-MaLR:LTR	CL4	unclassified	chr20:5999653-5999958 (+)	1.27364	0.0015424	NA	NA	NA	NA
MSTA_dup3515:MSTA:ERVL-MaLR:LTR	CL4	unclassified	chr3:104629965-104630417 (-)	NA	NA	0.790879	0.0125601	NA	NA
Tigger6a_dup65:Tigger6a:TcMar-Tigger:DNA	CL4	unclassified	chr2:75238955-75239942 (+)	NA	NA	1.01628	0.0117341	NA	NA
