## Supplemental Table 6 for "An RNA-centric atlas of human cell cycle regulation"

### Sheet: Info
Supplementary Table S6 (Related to Figure 4): GO analysis of significant alternative spliced genes that are not differentially expressed

### Sheet: GO AS genes
GOBPID	P-value	Odds Ratio	Exp Count	Count	Size	Term	FDR	Gene Ratio
GO:0021932	2.0049560517526e-05	84.9841	0.226442	4	5	hindbrain radial glia guided cell migration	0.00789953	0.00695652
GO:0021943	0.000356982	63.6119	0.181154	3	4	formation of radial glial scaffolds	0.0240173	0.00521739
GO:0048024	0.000376643	3.57426	3.80423	12	84	regulation of mRNA splicing, via spliceosome	0.0240173	0.0208696
GO:0006312	0.000437155	7.51723	1.04163	6	23	mitotic recombination	0.0240173	0.0104348
GO:0006310	0.000454749	2.20256	12.7713	26	282	DNA recombination	0.0240173	0.0452174
GO:0045005	0.00048153	4.47378	2.355	9	52	DNA-templated DNA replication maintenance of fidelity	0.0240173	0.0156522
GO:0098930	0.00048153	4.47378	2.355	9	52	axonal transport	0.0240173	0.0156522
GO:0008088	0.000487662	4.03728	2.85317	10	63	axo-dendritic transport	0.0240173	0.0173913
GO:0021535	0.000701774	14.1574	0.452884	4	10	cell migration in hindbrain	0.0307221	0.00695652
GO:0050684	0.000971837	2.99789	4.80057	13	106	regulation of mRNA processing	0.0315214	0.0226087
GO:0000226	0.000977714	1.78631	23.9576	40	529	microtubule cytoskeleton organization	0.0315214	0.0695652
GO:0019219	0.00102141	1.36274	134.008	165	2959	regulation of nucleobase-containing compound metabolic process	0.0315214	0.286957
GO:0031297	0.00110573	4.37744	2.12855	8	47	replication fork processing	0.0315214	0.013913
GO:0043484	0.00115575	2.58598	6.74797	16	149	regulation of RNA splicing	0.0315214	0.0278261
GO:0000729	0.00128005	7.59372	0.86048	5	19	DNA double-strand break processing	0.0315214	0.00869565
GO:0035268	0.00128005	7.59372	0.86048	5	19	protein mannosylation	0.0315214	0.00869565
GO:0001837	0.00154228	2.70584	5.66105	14	125	epithelial to mesenchymal transition	0.0325273	0.0243478
GO:0000725	0.00158635	2.42087	7.60845	17	168	recombinational repair	0.0325273	0.0295652
GO:0097502	0.00164391	7.08681	0.905768	5	20	mannosylation	0.0325273	0.00869565
GO:0051252	0.00168761	1.35217	123.275	152	2722	regulation of RNA metabolic process	0.0325273	0.264348
GO:0006259	0.00201963	1.55386	40.4878	59	894	DNA metabolic process	0.0325273	0.102609
GO:0051228	0.00204718	Inf	0.0905768	2	2	mitotic spindle disassembly	0.0325273	0.00347826
GO:0051230	0.00204718	Inf	0.0905768	2	2	spindle disassembly	0.0325273	0.00347826
GO:0031333	0.00206243	2.73106	5.20817	13	115	negative regulation of protein-containing complex assembly	0.0325273	0.0226087
GO:0090304	0.00214428	1.31084	176.262	207	3892	nucleic acid metabolic process	0.0325273	0.36
GO:0006281	0.00215473	1.70222	24.9992	40	552	DNA repair	0.0325273	0.0695652
GO:0032272	0.00222903	3.49375	2.89846	9	64	negative regulation of protein polymerization	0.0325273	0.0156522
GO:0043393	0.00240754	2.67803	5.29874	13	117	regulation of protein binding	0.0331716	0.0226087
GO:0048515	0.00254366	2.79199	4.70999	12	104	spermatid differentiation	0.0331716	0.0208696
GO:0050686	0.00259078	6.2519	0.996345	5	22	negative regulation of mRNA processing	0.0331716	0.00869565
GO:0099111	0.00260995	2.29733	7.97076	17	176	microtubule-based transport	0.0331716	0.0295652
GO:0007017	0.00278705	1.59195	32.6982	49	722	microtubule-based process	0.0343156	0.0852174
GO:0000722	0.00289425	8.49127	0.634038	4	14	telomere maintenance via recombination	0.0345556	0.00695652
GO:0007224	0.00301285	2.60221	5.43461	13	120	smoothened signaling pathway	0.0349136	0.0226087
GO:0000724	0.00311731	2.32059	7.4273	16	164	double-strand break repair via homologous recombination	0.035092	0.0278261
GO:0035269	0.00380697	7.71861	0.679326	4	15	protein O-linked mannosylation	0.0416652	0.00695652
GO:0051660	0.00435947	12.7176	0.362307	3	8	establishment of centrosome localization	0.0440419	0.00521739
GO:0070593	0.00435947	12.7176	0.362307	3	8	dendrite self-avoidance	0.0440419	0.00521739
GO:0070973	0.00435947	12.7176	0.362307	3	8	protein localization to endoplasmic reticulum exit site	0.0440419	0.00521739
GO:0030574	0.00467331	5.31262	1.13221	5	25	collagen catabolic process	0.0460321	0.00869565
GO:0006302	0.00503016	1.89836	12.8619	23	284	double-strand break repair	0.0483386	0.04
GO:0006898	0.00526217	2.1857	7.83489	16	173	receptor-mediated endocytosis	0.0484235	0.0278261
GO:0048854	0.00557454	5.05917	1.1775	5	26	brain morphogenesis	0.0484235	0.00869565
GO:0033554	0.005908	1.36425	73.4578	94	1622	cellular response to stress	0.0484235	0.163478
GO:1904098	0.00595682	42.3241	0.135865	2	3	regulation of protein O-linked glycosylation	0.0484235	0.00347826
GO:1904100	0.00595682	42.3241	0.135865	2	3	positive regulation of protein O-linked glycosylation	0.0484235	0.00347826
GO:2000645	0.00595682	42.3241	0.135865	2	3	negative regulation of receptor catabolic process	0.0484235	0.00347826
GO:0060049	0.00632089	10.597	0.407596	3	9	regulation of protein glycosylation	0.0484235	0.00521739
GO:0006260	0.00678306	1.90534	11.6844	21	258	DNA replication	0.0484235	0.0365217
GO:0010970	0.00679676	2.25357	6.6574	14	147	transport along microtubule	0.0484235	0.0243478
GO:0010556	0.00696977	1.2692	161.046	187	3556	regulation of macromolecule biosynthetic process	0.0484235	0.325217
GO:0048762	0.00726719	2.10405	8.10662	16	179	mesenchymal cell differentiation	0.0484235	0.0278261
GO:0030521	0.00765323	3.86671	1.76625	6	39	androgen receptor signaling pathway	0.0484235	0.0104348
GO:0009889	0.00787372	1.26234	165.348	191	3651	regulation of biosynthetic process	0.0484235	0.332174
GO:0006139	0.00833971	1.252	193.744	220	4278	nucleobase-containing compound metabolic process	0.0484235	0.382609
GO:0010927	0.00845838	2.78121	3.5325	9	78	cellular component assembly involved in morphogenesis	0.0484235	0.0156522
GO:0030837	0.00856462	3.31107	2.355	7	52	negative regulation of actin filament polymerization	0.0484235	0.0121739
GO:1903311	0.00858567	1.89247	11.1862	20	247	regulation of mRNA metabolic process	0.0484235	0.0347826
GO:0051172	0.00865515	1.33577	77.2167	97	1705	negative regulation of nitrogen compound metabolic process	0.0484235	0.168696
GO:0000381	0.00866809	3.75264	1.81154	6	40	regulation of alternative mRNA splicing, via spliceosome	0.0484235	0.0104348
GO:0008089	0.00866809	3.75264	1.81154	6	40	anterograde axonal transport	0.0484235	0.0104348
GO:0010558	0.00900039	1.3421	72.7785	92	1607	negative regulation of macromolecule biosynthetic process	0.0484235	0.16
GO:0071711	0.00900294	4.42553	1.31336	5	29	basement membrane organization	0.0484235	0.00869565
GO:0009890	0.00913038	1.33763	74.6353	94	1648	negative regulation of biosynthetic process	0.0484235	0.163478
GO:0006261	0.00955521	2.15507	6.92913	14	153	DNA-templated DNA replication	0.0484235	0.0243478
GO:1902850	0.00955521	2.15507	6.92913	14	153	microtubule cytoskeleton organization involved in mitosis	0.0484235	0.0243478
GO:0006725	0.00956214	1.24526	199.178	225	4398	cellular aromatic compound metabolic process	0.0484235	0.391304
GO:0010717	0.00993732	2.70236	3.62307	9	80	regulation of epithelial to mesenchymal transition	0.0484235	0.0156522
GO:0006355	0.0101173	1.28282	111.953	134	2472	regulation of DNA-templated transcription	0.0484235	0.233043
GO:0031326	0.0102142	1.25142	164.397	189	3630	regulation of cellular biosynthetic process	0.0484235	0.328696
GO:0046483	0.0109062	1.23973	198.726	224	4388	heterocycle metabolic process	0.0484235	0.389565
GO:0031327	0.0109132	1.3282	74.2277	93	1639	negative regulation of cellular biosynthetic process	0.0484235	0.161739
GO:0032886	0.0112855	1.94816	9.23883	17	204	regulation of microtubule-based process	0.0484235	0.0295652
GO:0016486	0.0112944	5.30407	0.905768	4	20	peptide hormone processing	0.0484235	0.00695652
GO:0048025	0.0112944	5.30407	0.905768	4	20	negative regulation of mRNA splicing, via spliceosome	0.0484235	0.00695652
GO:0006974	0.0113353	1.4559	36.0949	50	797	DNA damage response	0.0484235	0.0869565
GO:0000730	0.0115567	21.1601	0.181154	2	4	DNA recombinase assembly	0.0484235	0.00347826
GO:0035931	0.0115567	21.1601	0.181154	2	4	mineralocorticoid secretion	0.0484235	0.00347826
GO:0035932	0.0115567	21.1601	0.181154	2	4	aldosterone secretion	0.0484235	0.00347826
GO:0044878	0.0115567	21.1601	0.181154	2	4	mitotic cytokinesis checkpoint signaling	0.0484235	0.00347826
GO:0051793	0.0115567	21.1601	0.181154	2	4	medium-chain fatty acid catabolic process	0.0484235	0.00347826
GO:0070842	0.0115567	21.1601	0.181154	2	4	aggresome assembly	0.0484235	0.00347826
GO:0090735	0.0115567	21.1601	0.181154	2	4	DNA repair complex assembly	0.0484235	0.00347826
GO:0097742	0.0115567	21.1601	0.181154	2	4	de novo centriole assembly	0.0484235	0.00347826
GO:0098535	0.0115567	21.1601	0.181154	2	4	de novo centriole assembly involved in multi-ciliated epithelial cell differentiation	0.0484235	0.00347826
GO:0150103	0.0115567	21.1601	0.181154	2	4	reactive gliosis	0.0484235	0.00347826
GO:2000465	0.0115567	21.1601	0.181154	2	4	regulation of glycogen (starch) synthase activity	0.0484235	0.00347826
GO:0048259	0.0116032	2.62783	3.71365	9	82	regulation of receptor-mediated endocytosis	0.0484235	0.0156522
GO:0046184	0.0116037	7.94629	0.498172	3	11	aldehyde biosynthetic process	0.0484235	0.00521739
GO:0070885	0.0116037	7.94629	0.498172	3	11	negative regulation of calcineurin-NFAT signaling cascade	0.0484235	0.00521739
GO:0106057	0.0116037	7.94629	0.498172	3	11	negative regulation of calcineurin-mediated signaling	0.0484235	0.00521739
GO:2001141	0.0117218	1.27514	112.451	134	2483	regulation of RNA biosynthetic process	0.0484235	0.233043
GO:0044270	0.012445	1.66138	17.0737	27	377	cellular nitrogen compound catabolic process	0.0484235	0.0469565
GO:0006611	0.0127232	3.03964	2.53615	7	56	protein export from nucleus	0.0484235	0.0121739
GO:0046700	0.0128514	1.65648	17.119	27	378	heterocycle catabolic process	0.0484235	0.0469565
GO:0034654	0.013	1.25486	133.646	156	2951	nucleobase-containing compound biosynthetic process	0.0484235	0.271304
GO:0007010	0.0135707	1.37507	50.4966	66	1115	cytoskeleton organization	0.0484235	0.114783
GO:0050775	0.013663	3.9327	1.44923	5	32	positive regulation of dendrite morphogenesis	0.0484235	0.00869565
GO:0022412	0.0139203	1.82705	10.9598	19	242	cellular process involved in reproduction in multicellular organism	0.0484235	0.0330435
GO:0051494	0.0139698	2.19024	5.8422	12	129	negative regulation of cytoskeleton organization	0.0484235	0.0208696
GO:0007286	0.0140027	2.3961	4.48355	10	99	spermatid development	0.0484235	0.0173913
GO:0043488	0.0143608	2.10439	6.56682	13	145	regulation of mRNA stability	0.0484235	0.0226087
GO:0030705	0.0145074	1.98088	8.01605	15	177	cytoskeleton-dependent intracellular transport	0.0484235	0.026087
GO:0048268	0.0149587	7.06271	0.543461	3	12	clathrin coat assembly	0.0484235	0.00521739
GO:0050849	0.0149587	7.06271	0.543461	3	12	negative regulation of calcium-mediated signaling	0.0484235	0.00521739
GO:1902532	0.0151434	1.6019	18.9758	29	419	negative regulation of intracellular signal transduction	0.0484235	0.0504348
GO:1902275	0.0152201	3.27	2.03798	6	45	regulation of chromatin organization	0.0484235	0.0104348
GO:0010770	0.0155197	3.79189	1.49452	5	33	positive regulation of cell morphogenesis	0.0484235	0.00869565
GO:0010468	0.0155267	1.23555	156.381	179	3453	regulation of gene expression	0.0484235	0.311304
GO:0045995	0.015748	2.66125	3.26076	8	72	regulation of embryonic development	0.0484235	0.013913
GO:0034453	0.0158789	4.71384	0.996345	4	22	microtubule anchoring	0.0484235	0.00695652
GO:0019439	0.016006	1.623	17.436	27	385	aromatic compound catabolic process	0.0484235	0.0469565
GO:0019438	0.0161146	1.24305	136.363	158	3011	aromatic compound biosynthetic process	0.0484235	0.274783
GO:0010605	0.0166686	1.27964	90.2598	109	1993	negative regulation of macromolecule metabolic process	0.0484235	0.189565
GO:0060485	0.0174313	1.84751	9.69172	17	214	mesenchyme development	0.0484235	0.0295652
GO:0060765	0.0185504	4.46533	1.04163	4	23	regulation of androgen receptor signaling pathway	0.0484235	0.00695652
GO:0140448	0.0185504	4.46533	1.04163	4	23	signaling receptor ligand precursor processing	0.0484235	0.00695652
GO:0000019	0.0186862	14.1054	0.226442	2	5	regulation of mitotic recombination	0.0484235	0.00347826
GO:0006172	0.0186862	14.1054	0.226442	2	5	ADP biosynthetic process	0.0484235	0.00347826
GO:0006568	0.0186862	14.1054	0.226442	2	5	tryptophan metabolic process	0.0484235	0.00347826
GO:0006586	0.0186862	14.1054	0.226442	2	5	indolalkylamine metabolic process	0.0484235	0.00347826
GO:0009180	0.0186862	14.1054	0.226442	2	5	purine ribonucleoside diphosphate biosynthetic process	0.0484235	0.00347826
GO:0014722	0.0186862	14.1054	0.226442	2	5	regulation of skeletal muscle contraction by calcium ion signaling	0.0484235	0.00347826
GO:0032713	0.0186862	14.1054	0.226442	2	5	negative regulation of interleukin-4 production	0.0484235	0.00347826
GO:0045187	0.0186862	14.1054	0.226442	2	5	regulation of circadian sleep/wake cycle, sleep	0.0484235	0.00347826
GO:0048625	0.0186862	14.1054	0.226442	2	5	myoblast fate commitment	0.0484235	0.00347826
GO:0051541	0.0186862	14.1054	0.226442	2	5	elastin metabolic process	0.0484235	0.00347826
GO:0051664	0.0186862	14.1054	0.226442	2	5	nuclear pore localization	0.0484235	0.00347826
GO:0060710	0.0186862	14.1054	0.226442	2	5	chorio-allantoic fusion	0.0484235	0.00347826
GO:0097623	0.0186862	14.1054	0.226442	2	5	potassium ion export across plasma membrane	0.0484235	0.00347826
GO:1904259	0.0186862	14.1054	0.226442	2	5	regulation of basement membrane assembly involved in embryonic body morphogenesis	0.0484235	0.00347826
GO:1904261	0.0186862	14.1054	0.226442	2	5	positive regulation of basement membrane assembly involved in embryonic body morphogenesis	0.0484235	0.00347826
GO:1904627	0.0186862	14.1054	0.226442	2	5	response to phorbol 13-acetate 12-myristate	0.0484235	0.00347826
GO:1904628	0.0186862	14.1054	0.226442	2	5	cellular response to phorbol 13-acetate 12-myristate	0.0484235	0.00347826
GO:2001197	0.0186862	14.1054	0.226442	2	5	basement membrane assembly involved in embryonic body morphogenesis	0.0484235	0.00347826
GO:0021542	0.0188034	6.35584	0.588749	3	13	dentate gyrus development	0.0484235	0.00521739
GO:0097067	0.0188034	6.35584	0.588749	3	13	cellular response to thyroid hormone stimulus	0.0484235	0.00521739
GO:1900095	0.0188034	6.35584	0.588749	3	13	regulation of dosage compensation by inactivation of X chromosome	0.0484235	0.00521739
GO:0034655	0.0190696	1.62793	16.0774	25	355	nucleobase-containing compound catabolic process	0.0484235	0.0434783
GO:0032091	0.0197495	2.75689	2.76259	7	61	negative regulation of protein binding	0.0484235	0.0121739
GO:0006357	0.0202097	1.2774	83.4665	101	1843	regulation of transcription by RNA polymerase II	0.0484235	0.175652
GO:1901360	0.0207275	1.21037	205.383	228	4535	organic cyclic compound metabolic process	0.0484235	0.396522
GO:0030198	0.0208675	1.88623	8.37835	15	185	extracellular matrix organization	0.0484235	0.026087
GO:0043062	0.0208675	1.88623	8.37835	15	185	extracellular structure organization	0.0484235	0.026087
GO:0051656	0.020956	1.59653	17.0284	26	376	establishment of organelle localization	0.0484235	0.0452174
GO:0018130	0.0212946	1.22931	136.499	157	3014	heterocycle biosynthetic process	0.0484235	0.273043
GO:0048232	0.0213151	1.64541	14.6282	23	323	male gamete generation	0.0484235	0.04
GO:0045229	0.0217912	1.87502	8.42364	15	186	external encapsulating structure organization	0.0484235	0.026087
GO:0045935	0.0219226	1.29553	68.9742	85	1523	positive regulation of nucleobase-containing compound metabolic process	0.0484235	0.147826
GO:0051346	0.0223748	2.11318	5.52518	11	122	negative regulation of hydrolase activity	0.0484235	0.0191304
GO:0070507	0.0226317	2.03207	6.2498	12	138	regulation of microtubule cytoskeleton organization	0.0484235	0.0208696
GO:0001675	0.0231422	5.7775	0.634038	3	14	acrosome assembly	0.0484235	0.00521739
GO:0060216	0.0231422	5.7775	0.634038	3	14	definitive hemopoiesis	0.0484235	0.00521739
GO:1903651	0.0231422	5.7775	0.634038	3	14	positive regulation of cytoplasmic transport	0.0484235	0.00521739
GO:1904507	0.0231422	5.7775	0.634038	3	14	positive regulation of telomere maintenance in response to DNA damage	0.0484235	0.00521739
GO:2001014	0.0231422	5.7775	0.634038	3	14	regulation of skeletal muscle cell differentiation	0.0484235	0.00521739
GO:0010639	0.0232509	1.64973	13.9488	22	308	negative regulation of organelle organization	0.0484235	0.0382609
GO:0034641	0.0233967	1.20374	215.799	238	4765	cellular nitrogen compound metabolic process	0.0484235	0.413913
GO:0000122	0.024348	1.41186	32.5171	44	718	negative regulation of transcription by RNA polymerase II	0.0484235	0.0765217
GO:0045445	0.0244306	2.43177	3.5325	8	78	myoblast differentiation	0.0484235	0.013913
GO:0051646	0.0246058	3.31666	1.67567	5	37	mitochondrion localization	0.0484235	0.00869565
GO:0033119	0.0246865	4.0393	1.13221	4	25	negative regulation of RNA splicing	0.0484235	0.00695652
GO:0033617	0.0246865	4.0393	1.13221	4	25	mitochondrial cytochrome c oxidase assembly	0.0484235	0.00695652
GO:0051100	0.0246993	2.28135	4.21182	9	93	negative regulation of binding	0.0484235	0.0156522
GO:0043487	0.0247873	1.9405	7.06499	13	156	regulation of RNA stability	0.0484235	0.0226087
GO:1901361	0.0248407	1.55547	18.1154	27	400	organic cyclic compound catabolic process	0.0484235	0.0469565
GO:0030010	0.0248964	2.07539	5.61576	11	124	establishment of cell polarity	0.0484235	0.0191304
GO:0048813	0.0257699	2.15204	4.93644	10	109	dendrite morphogenesis	0.0484235	0.0173913
GO:0071824	0.0257774	1.40041	33.5134	45	740	protein-DNA complex organization	0.0484235	0.0782609
GO:0051253	0.026017	1.33348	48.5945	62	1073	negative regulation of RNA metabolic process	0.0484235	0.107826
GO:0044271	0.0260554	1.20821	164.352	185	3629	cellular nitrogen compound biosynthetic process	0.0484235	0.321739
GO:0060271	0.0262038	1.6484	13.3148	21	294	cilium assembly	0.0484235	0.0365217
GO:0006351	0.0262792	1.23047	116.346	135	2569	DNA-templated transcription	0.0484235	0.234783
GO:0045892	0.0263585	1.34798	44.1562	57	975	negative regulation of DNA-templated transcription	0.0484235	0.0991304
GO:0007283	0.0264234	1.62635	14.13	22	312	spermatogenesis	0.0484235	0.0382609
GO:0048814	0.0268481	2.8324	2.30971	6	51	regulation of dendrite morphogenesis	0.0484235	0.0104348
GO:0032774	0.0268967	1.22851	117.388	136	2592	RNA biosynthetic process	0.0484235	0.236522
GO:0006011	0.0271959	10.5781	0.27173	2	6	UDP-glucose metabolic process	0.0484235	0.00347826
GO:0009136	0.0271959	10.5781	0.27173	2	6	purine nucleoside diphosphate biosynthetic process	0.0484235	0.00347826
GO:0009222	0.0271959	10.5781	0.27173	2	6	pyrimidine ribonucleotide catabolic process	0.0484235	0.00347826
GO:0009838	0.0271959	10.5781	0.27173	2	6	abscission	0.0484235	0.00347826
GO:0021540	0.0271959	10.5781	0.27173	2	6	corpus callosum morphogenesis	0.0484235	0.00347826
GO:0032466	0.0271959	10.5781	0.27173	2	6	negative regulation of cytokinesis	0.0484235	0.00347826
GO:0035726	0.0271959	10.5781	0.27173	2	6	common myeloid progenitor cell proliferation	0.0484235	0.00347826
GO:0050802	0.0271959	10.5781	0.27173	2	6	circadian sleep/wake cycle, sleep	0.0484235	0.00347826
GO:0055015	0.0271959	10.5781	0.27173	2	6	ventricular cardiac muscle cell development	0.0484235	0.00347826
GO:0060050	0.0271959	10.5781	0.27173	2	6	positive regulation of protein glycosylation	0.0484235	0.00347826
GO:1902904	0.0276185	2.03891	5.70634	11	126	negative regulation of supramolecular fiber organization	0.0484235	0.0191304
GO:0018210	0.0278983	2.22787	4.3024	9	95	peptidyl-threonine modification	0.0484235	0.0156522
GO:0006304	0.0279509	2.36378	3.62307	8	80	DNA modification	0.0484235	0.013913
GO:0006517	0.027976	5.29554	0.679326	3	15	protein deglycosylation	0.0484235	0.00521739
GO:0007288	0.027976	5.29554	0.679326	3	15	sperm axoneme assembly	0.0484235	0.00521739
GO:0070841	0.027976	5.29554	0.679326	3	15	inclusion body assembly	0.0484235	0.00521739
GO:0051171	0.0283497	1.19973	181.289	202	4003	regulation of nitrogen compound metabolic process	0.0484235	0.351304
GO:0007018	0.0285915	1.65359	12.6355	20	279	microtubule-based movement	0.0484235	0.0347826
GO:0045861	0.0288914	1.95358	6.47624	12	143	negative regulation of proteolysis	0.0484235	0.0208696
GO:0016070	0.0288957	1.20612	155.113	175	3425	RNA metabolic process	0.0484235	0.304348
GO:0061013	0.0297072	1.88698	7.24614	13	160	regulation of mRNA catabolic process	0.0484235	0.0226087
GO:1902679	0.0297844	1.33682	44.4732	57	982	negative regulation of RNA biosynthetic process	0.0484235	0.0991304
GO:0032206	0.0312965	2.47981	3.03432	7	67	positive regulation of telomere maintenance	0.0484235	0.0121739
GO:0060255	0.0316542	1.19164	196.506	217	4339	regulation of macromolecule metabolic process	0.0484235	0.377391
GO:0032092	0.0317528	2.71137	2.40029	6	53	positive regulation of protein binding	0.0484235	0.0104348
GO:0006516	0.0319126	3.68737	1.22279	4	27	glycoprotein catabolic process	0.0484235	0.00695652
GO:0080090	0.0326868	1.19187	185.864	206	4104	regulation of primary metabolic process	0.0484235	0.358261
GO:0048260	0.033283	3.03153	1.81154	5	40	positive regulation of receptor-mediated endocytosis	0.0484235	0.00869565
GO:0010560	0.033302	4.88774	0.724614	3	16	positive regulation of glycoprotein biosynthetic process	0.0484235	0.00521739
GO:0060382	0.033302	4.88774	0.724614	3	16	regulation of DNA strand elongation	0.0484235	0.00521739
GO:0060669	0.033302	4.88774	0.724614	3	16	embryonic placenta morphogenesis	0.0484235	0.00521739
GO:0051098	0.0338537	1.72637	9.69172	16	214	regulation of binding	0.0484235	0.0278261
GO:0007163	0.0341077	1.79994	8.15191	14	180	establishment or maintenance of cell polarity	0.0484235	0.0243478
GO:0006325	0.0344736	1.3956	29.7998	40	658	chromatin organization	0.0484235	0.0695652
GO:0045934	0.0349215	1.29781	53.0327	66	1171	negative regulation of nucleobase-containing compound metabolic process	0.0484235	0.114783
GO:1901362	0.0351999	1.20164	140.53	159	3103	organic cyclic compound biosynthetic process	0.0484235	0.276522
GO:0051647	0.0359426	3.5334	1.26808	4	28	nucleus localization	0.0484235	0.00695652
GO:0070884	0.0359426	3.5334	1.26808	4	28	regulation of calcineurin-NFAT signaling cascade	0.0484235	0.00695652
GO:0106056	0.0359426	3.5334	1.26808	4	28	regulation of calcineurin-mediated signaling	0.0484235	0.00695652
GO:0120033	0.0359426	3.5334	1.26808	4	28	negative regulation of plasma membrane bounded cell projection assembly	0.0484235	0.00695652
GO:0051640	0.0363559	1.4546	22.146	31	489	organelle localization	0.0484235	0.053913
GO:0010273	0.0369466	8.46166	0.317019	2	7	detoxification of copper ion	0.0484235	0.00347826
GO:0010792	0.0369466	8.46166	0.317019	2	7	DNA double-strand break processing involved in repair via single-strand annealing	0.0484235	0.00347826
GO:0022410	0.0369466	8.46166	0.317019	2	7	circadian sleep/wake cycle process	0.0484235	0.00347826
GO:0030431	0.0369466	8.46166	0.317019	2	7	sleep	0.0484235	0.00347826
GO:0030810	0.0369466	8.46166	0.317019	2	7	positive regulation of nucleotide biosynthetic process	0.0484235	0.00347826
GO:0032071	0.0369466	8.46166	0.317019	2	7	regulation of endodeoxyribonuclease activity	0.0484235	0.00347826
GO:0042749	0.0369466	8.46166	0.317019	2	7	regulation of circadian sleep/wake cycle	0.0484235	0.00347826
GO:0044528	0.0369466	8.46166	0.317019	2	7	regulation of mitochondrial mRNA stability	0.0484235	0.00347826
GO:0106300	0.0369466	8.46166	0.317019	2	7	protein-DNA covalent cross-linking repair	0.0484235	0.00347826
GO:1900373	0.0369466	8.46166	0.317019	2	7	positive regulation of purine nucleotide biosynthetic process	0.0484235	0.00347826
GO:1904526	0.0369466	8.46166	0.317019	2	7	regulation of microtubule binding	0.0484235	0.00347826
GO:1904781	0.0369466	8.46166	0.317019	2	7	positive regulation of protein localization to centrosome	0.0484235	0.00347826
GO:1990169	0.0369466	8.46166	0.317019	2	7	stress response to copper ion	0.0484235	0.00347826
GO:2000586	0.0369466	8.46166	0.317019	2	7	regulation of platelet-derived growth factor receptor-beta signaling pathway	0.0484235	0.00347826
GO:2001171	0.0369466	8.46166	0.317019	2	7	positive regulation of ATP biosynthetic process	0.0484235	0.00347826
GO:0070925	0.0372864	1.35185	36.1401	47	798	organelle assembly	0.0484235	0.0817391
GO:0006366	0.0375717	1.23476	87.4972	103	1932	transcription by RNA polymerase II	0.0484235	0.17913
GO:0009059	0.038093	1.18005	222.094	242	4904	macromolecule biosynthetic process	0.0484235	0.42087
GO:0006244	0.0391145	4.53819	0.769903	3	17	pyrimidine nucleotide catabolic process	0.0484235	0.00521739
GO:0032069	0.0391145	4.53819	0.769903	3	17	regulation of nuclease activity	0.0484235	0.00521739
GO:0000380	0.0401447	2.54797	2.53615	6	56	alternative mRNA splicing, via spliceosome	0.0484235	0.0104348
GO:0009247	0.0401447	2.54797	2.53615	6	56	glycolipid biosynthetic process	0.0484235	0.0104348
GO:0010559	0.040253	3.39175	1.31336	4	29	regulation of glycoprotein biosynthetic process	0.0484235	0.00695652
GO:0043247	0.040253	3.39175	1.31336	4	29	telomere maintenance in response to DNA damage	0.0484235	0.00695652
GO:0018107	0.040578	2.18072	3.8948	8	86	peptidyl-threonine phosphorylation	0.0484235	0.013913
GO:0106027	0.0411015	2.32395	3.21548	7	71	neuron projection organization	0.0484235	0.0121739
GO:0051650	0.0416145	1.78823	7.60845	13	168	establishment of vesicle localization	0.0484235	0.0226087
GO:2001252	0.0436005	2.03673	4.66471	9	103	positive regulation of chromosome organization	0.0484235	0.0156522
GO:0051341	0.0436497	2.79141	1.9474	5	43	regulation of oxidoreductase activity	0.0484235	0.00869565
GO:0051493	0.0437863	1.47832	18.2512	26	403	regulation of cytoskeleton organization	0.0484235	0.0452174
GO:0072384	0.0438318	2.28798	3.26076	7	72	organelle transport along microtubule	0.0484235	0.0121739
GO:0006506	0.0448441	3.26099	1.35865	4	30	GPI anchor biosynthetic process	0.0484235	0.00695652
GO:0008535	0.0448441	3.26099	1.35865	4	30	respiratory chain complex IV assembly	0.0484235	0.00695652
GO:0034063	0.0448441	3.26099	1.35865	4	30	stress granule assembly	0.0484235	0.00695652
GO:0000707	0.0452884	Inf	0.0452884	1	1	meiotic DNA recombinase assembly	0.0484235	0.00173913
GO:0002184	0.0452884	Inf	0.0452884	1	1	cytoplasmic translational termination	0.0484235	0.00173913
GO:0002574	0.0452884	Inf	0.0452884	1	1	thrombocyte differentiation	0.0484235	0.00173913
GO:0003290	0.0452884	Inf	0.0452884	1	1	atrial septum secundum morphogenesis	0.0484235	0.00173913
GO:0006218	0.0452884	Inf	0.0452884	1	1	uridine catabolic process	0.0484235	0.00173913
GO:0006274	0.0452884	Inf	0.0452884	1	1	DNA replication termination	0.0484235	0.00173913
GO:0007066	0.0452884	Inf	0.0452884	1	1	female meiosis sister chromatid cohesion	0.0484235	0.00173913
GO:0007225	0.0452884	Inf	0.0452884	1	1	patched ligand maturation	0.0484235	0.00173913
GO:0007621	0.0452884	Inf	0.0452884	1	1	negative regulation of female receptivity	0.0484235	0.00173913
GO:0008057	0.0452884	Inf	0.0452884	1	1	eye pigment granule organization	0.0484235	0.00173913
GO:0014723	0.0452884	Inf	0.0452884	1	1	regulation of skeletal muscle contraction by modulation of calcium ion sensitivity of myofibril	0.0484235	0.00173913
GO:0014853	0.0452884	Inf	0.0452884	1	1	regulation of excitatory postsynaptic membrane potential involved in skeletal muscle contraction	0.0484235	0.00173913
GO:0016203	0.0452884	Inf	0.0452884	1	1	muscle attachment	0.0484235	0.00173913
GO:0017186	0.0452884	Inf	0.0452884	1	1	peptidyl-pyroglutamic acid biosynthetic process, using glutaminyl-peptide cyclotransferase	0.0484235	0.00173913
GO:0019255	0.0452884	Inf	0.0452884	1	1	glucose 1-phosphate metabolic process	0.0484235	0.00173913
GO:0019732	0.0452884	Inf	0.0452884	1	1	antifungal humoral response	0.0484235	0.00173913
GO:0019918	0.0452884	Inf	0.0452884	1	1	peptidyl-arginine methylation, to symmetrical-dimethyl arginine	0.0484235	0.00173913
GO:0021826	0.0452884	Inf	0.0452884	1	1	substrate-independent telencephalic tangential migration	0.0484235	0.00173913
GO:0021830	0.0452884	Inf	0.0452884	1	1	interneuron migration from the subpallium to the cortex	0.0484235	0.00173913
GO:0021843	0.0452884	Inf	0.0452884	1	1	substrate-independent telencephalic tangential interneuron migration	0.0484235	0.00173913
GO:0021942	0.0452884	Inf	0.0452884	1	1	radial glia guided migration of Purkinje cell	0.0484235	0.00173913
GO:0032207	0.0452884	Inf	0.0452884	1	1	regulation of telomere maintenance via recombination	0.0484235	0.00173913
GO:0032208	0.0452884	Inf	0.0452884	1	1	negative regulation of telomere maintenance via recombination	0.0484235	0.00173913
GO:0032222	0.0452884	Inf	0.0452884	1	1	regulation of synaptic transmission, cholinergic	0.0484235	0.00173913
GO:0032224	0.0452884	Inf	0.0452884	1	1	positive regulation of synaptic transmission, cholinergic	0.0484235	0.00173913
GO:0032771	0.0452884	Inf	0.0452884	1	1	regulation of tyrosinase activity	0.0484235	0.00173913
GO:0032773	0.0452884	Inf	0.0452884	1	1	positive regulation of tyrosinase activity	0.0484235	0.00173913
GO:0032849	0.0452884	Inf	0.0452884	1	1	positive regulation of cellular pH reduction	0.0484235	0.00173913
GO:0032902	0.0452884	Inf	0.0452884	1	1	nerve growth factor production	0.0484235	0.00173913
GO:0034230	0.0452884	Inf	0.0452884	1	1	enkephalin processing	0.0484235	0.00173913
GO:0035026	0.0452884	Inf	0.0452884	1	1	leading edge cell differentiation	0.0484235	0.00173913
GO:0035037	0.0452884	Inf	0.0452884	1	1	sperm entry	0.0484235	0.00173913
GO:0035212	0.0452884	Inf	0.0452884	1	1	cell competition in a multicellular organism	0.0484235	0.00173913
GO:0038155	0.0452884	Inf	0.0452884	1	1	interleukin-23-mediated signaling pathway	0.0484235	0.00173913
GO:0039654	0.0452884	Inf	0.0452884	1	1	fusion of virus membrane with host endosome membrane	0.0484235	0.00173913
GO:0042414	0.0452884	Inf	0.0452884	1	1	epinephrine metabolic process	0.0484235	0.00173913
GO:0042728	0.0452884	Inf	0.0452884	1	1	flavin-containing compound catabolic process	0.0484235	0.00173913
GO:0043363	0.0452884	Inf	0.0452884	1	1	nucleate erythrocyte differentiation	0.0484235	0.00173913
GO:0046108	0.0452884	Inf	0.0452884	1	1	uridine metabolic process	0.0484235	0.00173913
GO:0048626	0.0452884	Inf	0.0452884	1	1	myoblast fate specification	0.0484235	0.00173913
GO:0051134	0.0452884	Inf	0.0452884	1	1	negative regulation of NK T cell activation	0.0484235	0.00173913
GO:0051141	0.0452884	Inf	0.0452884	1	1	negative regulation of NK T cell proliferation	0.0484235	0.00173913
GO:0051461	0.0452884	Inf	0.0452884	1	1	positive regulation of corticotropin secretion	0.0484235	0.00173913
GO:0051943	0.0452884	Inf	0.0452884	1	1	positive regulation of amino acid uptake involved in synaptic transmission	0.0484235	0.00173913
GO:0051951	0.0452884	Inf	0.0452884	1	1	positive regulation of glutamate uptake involved in transmission of nerve impulse	0.0484235	0.00173913
GO:0060114	0.0452884	Inf	0.0452884	1	1	vestibular receptor cell differentiation	0.0484235	0.00173913
GO:0060116	0.0452884	Inf	0.0452884	1	1	vestibular receptor cell morphogenesis	0.0484235	0.00173913
GO:0060118	0.0452884	Inf	0.0452884	1	1	vestibular receptor cell development	0.0484235	0.00173913
GO:0060121	0.0452884	Inf	0.0452884	1	1	vestibular receptor cell stereocilium organization	0.0484235	0.00173913
GO:0060735	0.0452884	Inf	0.0452884	1	1	regulation of eIF2 alpha phosphorylation by dsRNA	0.0484235	0.00173913
GO:0061152	0.0452884	Inf	0.0452884	1	1	trachea submucosa development	0.0484235	0.00173913
GO:0061153	0.0452884	Inf	0.0452884	1	1	trachea gland development	0.0484235	0.00173913
GO:0070843	0.0452884	Inf	0.0452884	1	1	misfolded protein transport	0.0484235	0.00173913
GO:0070844	0.0452884	Inf	0.0452884	1	1	polyubiquitinated protein transport	0.0484235	0.00173913
GO:0070845	0.0452884	Inf	0.0452884	1	1	polyubiquitinated misfolded protein transport	0.0484235	0.00173913
GO:0071109	0.0452884	Inf	0.0452884	1	1	superior temporal gyrus development	0.0484235	0.00173913
GO:0071908	0.0452884	Inf	0.0452884	1	1	determination of intestine left/right asymmetry	0.0484235	0.00173913
GO:0071909	0.0452884	Inf	0.0452884	1	1	determination of stomach left/right asymmetry	0.0484235	0.00173913
GO:0072389	0.0452884	Inf	0.0452884	1	1	flavin adenine dinucleotide catabolic process	0.0484235	0.00173913
GO:0090472	0.0452884	Inf	0.0452884	1	1	dibasic protein processing	0.0484235	0.00173913
GO:0090679	0.0452884	Inf	0.0452884	1	1	cell differentiation involved in phenotypic switching	0.0484235	0.00173913
GO:0097198	0.0452884	Inf	0.0452884	1	1	histone H3-K36 trimethylation	0.0484235	0.00173913
GO:0097474	0.0452884	Inf	0.0452884	1	1	retinal cone cell apoptotic process	0.0484235	0.00173913
GO:0099088	0.0452884	Inf	0.0452884	1	1	axonal transport of messenger ribonucleoprotein complex	0.0484235	0.00173913
GO:0120012	0.0452884	Inf	0.0452884	1	1	intermembrane sphingolipid transfer	0.0484235	0.00173913
GO:0140633	0.0452884	Inf	0.0452884	1	1	CARD8 inflammasome complex assembly	0.0484235	0.00173913
GO:0150101	0.0452884	Inf	0.0452884	1	1	regulation of microtubule anchoring at centrosome	0.0484235	0.00173913
GO:1900239	0.0452884	Inf	0.0452884	1	1	regulation of phenotypic switching	0.0484235	0.00173913
GO:1900240	0.0452884	Inf	0.0452884	1	1	negative regulation of phenotypic switching	0.0484235	0.00173913
GO:1900276	0.0452884	Inf	0.0452884	1	1	regulation of proteinase activated receptor activity	0.0484235	0.00173913
GO:1900364	0.0452884	Inf	0.0452884	1	1	negative regulation of mRNA polyadenylation	0.0484235	0.00173913
GO:1900409	0.0452884	Inf	0.0452884	1	1	positive regulation of cellular response to oxidative stress	0.0484235	0.00173913
GO:1901662	0.0452884	Inf	0.0452884	1	1	quinone catabolic process	0.0484235	0.00173913
GO:1902294	0.0452884	Inf	0.0452884	1	1	cell cycle DNA replication termination	0.0484235	0.00173913
GO:1902317	0.0452884	Inf	0.0452884	1	1	nuclear DNA replication termination	0.0484235	0.00173913
GO:1902629	0.0452884	Inf	0.0452884	1	1	regulation of mRNA stability involved in cellular response to UV	0.0484235	0.00173913
GO:1902979	0.0452884	Inf	0.0452884	1	1	mitotic DNA replication termination	0.0484235	0.00173913
GO:1903007	0.0452884	Inf	0.0452884	1	1	positive regulation of Lys63-specific deubiquitinase activity	0.0484235	0.00173913
GO:1903012	0.0452884	Inf	0.0452884	1	1	positive regulation of bone development	0.0484235	0.00173913
GO:1903420	0.0452884	Inf	0.0452884	1	1	protein localization to endoplasmic reticulum tubular network	0.0484235	0.00173913
GO:1903517	0.0452884	Inf	0.0452884	1	1	negative regulation of single strand break repair	0.0484235	0.00173913
GO:1903770	0.0452884	Inf	0.0452884	1	1	negative regulation of beta-galactosidase activity	0.0484235	0.00173913
GO:1903823	0.0452884	Inf	0.0452884	1	1	telomere single strand break repair	0.0484235	0.00173913
GO:1903824	0.0452884	Inf	0.0452884	1	1	negative regulation of telomere single strand break repair	0.0484235	0.00173913
GO:1904056	0.0452884	Inf	0.0452884	1	1	positive regulation of cholangiocyte proliferation	0.0484235	0.00173913
GO:1904108	0.0452884	Inf	0.0452884	1	1	protein localization to ciliary inversin compartment	0.0484235	0.00173913
GO:1904298	0.0452884	Inf	0.0452884	1	1	regulation of transcytosis	0.0484235	0.00173913
GO:1904300	0.0452884	Inf	0.0452884	1	1	positive regulation of transcytosis	0.0484235	0.00173913
GO:1904339	0.0452884	Inf	0.0452884	1	1	negative regulation of dopaminergic neuron differentiation	0.0484235	0.00173913
GO:1904791	0.0452884	Inf	0.0452884	1	1	negative regulation of shelterin complex assembly	0.0484235	0.00173913
GO:1905115	0.0452884	Inf	0.0452884	1	1	regulation of lateral attachment of mitotic spindle microtubules to kinetochore	0.0484235	0.00173913
GO:1905116	0.0452884	Inf	0.0452884	1	1	positive regulation of lateral attachment of mitotic spindle microtubules to kinetochore	0.0484235	0.00173913
GO:1905239	0.0452884	Inf	0.0452884	1	1	regulation of canonical Wnt signaling pathway involved in osteoblast differentiation	0.0484235	0.00173913
GO:1905240	0.0452884	Inf	0.0452884	1	1	negative regulation of canonical Wnt signaling pathway involved in osteoblast differentiation	0.0484235	0.00173913
GO:1905420	0.0452884	Inf	0.0452884	1	1	vascular associated smooth muscle cell differentiation involved in phenotypic switching	0.0484235	0.00173913
GO:1905443	0.0452884	Inf	0.0452884	1	1	regulation of clathrin coat assembly	0.0484235	0.00173913
GO:1905445	0.0452884	Inf	0.0452884	1	1	positive regulation of clathrin coat assembly	0.0484235	0.00173913
GO:1905528	0.0452884	Inf	0.0452884	1	1	positive regulation of Golgi lumen acidification	0.0484235	0.00173913
GO:1905915	0.0452884	Inf	0.0452884	1	1	regulation of cell differentiation involved in phenotypic switching	0.0484235	0.00173913
GO:1905916	0.0452884	Inf	0.0452884	1	1	negative regulation of cell differentiation involved in phenotypic switching	0.0484235	0.00173913
GO:1905930	0.0452884	Inf	0.0452884	1	1	regulation of vascular associated smooth muscle cell differentiation involved in phenotypic switching	0.0484235	0.00173913
GO:1905931	0.0452884	Inf	0.0452884	1	1	negative regulation of vascular associated smooth muscle cell differentiation involved in phenotypic switching	0.0484235	0.00173913
GO:2000016	0.0452884	Inf	0.0452884	1	1	negative regulation of determination of dorsal identity	0.0484235	0.00173913
GO:2000167	0.0452884	Inf	0.0452884	1	1	regulation of planar cell polarity pathway involved in neural tube closure	0.0484235	0.00173913
GO:2000493	0.0452884	Inf	0.0452884	1	1	negative regulation of interleukin-18-mediated signaling pathway	0.0484235	0.00173913
GO:0002082	0.0454049	4.23525	0.815191	3	18	regulation of oxidative phosphorylation	0.0484235	0.00521739
GO:0016075	0.0454049	4.23525	0.815191	3	18	rRNA catabolic process	0.0484235	0.00521739
GO:0046827	0.0454049	4.23525	0.815191	3	18	positive regulation of protein export from nucleus	0.0484235	0.00521739
GO:1902018	0.0454049	4.23525	0.815191	3	18	negative regulation of cilium assembly	0.0484235	0.00521739
GO:1903020	0.0454049	4.23525	0.815191	3	18	positive regulation of glycoprotein metabolic process	0.0484235	0.00521739
GO:1904505	0.0454049	4.23525	0.815191	3	18	regulation of telomere maintenance in response to DNA damage	0.0484235	0.00521739
GO:0031324	0.0455717	1.22074	89.1729	104	1969	negative regulation of cellular metabolic process	0.0484235	0.18087
GO:1903051	0.046451	2.44951	2.62673	6	58	negative regulation of proteolysis involved in protein catabolic process	0.0484235	0.0104348
GO:0050773	0.0466765	2.2531	3.30605	7	73	regulation of dendrite development	0.0484235	0.0121739
GO:0000902	0.0467377	1.36483	29.6186	39	654	cell morphogenesis	0.0484235	0.0678261
GO:0051129	0.0473262	1.39422	25.2709	34	558	negative regulation of cellular component organization	0.0484235	0.0591304
GO:0006284	0.0474896	2.71958	1.99269	5	44	base-excision repair	0.0484235	0.00869565
GO:0006307	0.047809	7.05072	0.362307	2	8	DNA dealkylation involved in DNA repair	0.0484235	0.00347826
GO:0014819	0.047809	7.05072	0.362307	2	8	regulation of skeletal muscle contraction	0.0484235	0.00347826
GO:0015949	0.047809	7.05072	0.362307	2	8	nucleobase-containing small molecule interconversion	0.0484235	0.00347826
GO:0016254	0.047809	7.05072	0.362307	2	8	preassembly of GPI anchor in ER membrane	0.0484235	0.00347826
GO:0042745	0.047809	7.05072	0.362307	2	8	circadian sleep/wake cycle	0.0484235	0.00347826
GO:0045002	0.047809	7.05072	0.362307	2	8	double-strand break repair via single-strand annealing	0.0484235	0.00347826
GO:0045003	0.047809	7.05072	0.362307	2	8	double-strand break repair via synthesis-dependent strand annealing	0.0484235	0.00347826
GO:0046031	0.047809	7.05072	0.362307	2	8	ADP metabolic process	0.0484235	0.00347826
GO:0046940	0.047809	7.05072	0.362307	2	8	nucleoside monophosphate phosphorylation	0.0484235	0.00347826
GO:0048755	0.047809	7.05072	0.362307	2	8	branching morphogenesis of a nerve	0.0484235	0.00347826
GO:0110025	0.047809	7.05072	0.362307	2	8	DNA strand resection involved in replication fork processing	0.0484235	0.00347826
GO:1901984	0.047809	7.05072	0.362307	2	8	negative regulation of protein acetylation	0.0484235	0.00347826
GO:1903251	0.047809	7.05072	0.362307	2	8	multi-ciliated epithelial cell differentiation	0.0484235	0.00347826
GO:1903580	0.047809	7.05072	0.362307	2	8	positive regulation of ATP metabolic process	0.0484235	0.00347826
GO:1904354	0.047809	7.05072	0.362307	2	8	negative regulation of telomere capping	0.0484235	0.00347826
GO:1905288	0.047809	7.05072	0.362307	2	8	vascular associated smooth muscle cell apoptotic process	0.0484235	0.00347826
GO:1905459	0.047809	7.05072	0.362307	2	8	regulation of vascular associated smooth muscle cell apoptotic process	0.0484235	0.00347826
GO:2000074	0.047809	7.05072	0.362307	2	8	regulation of type B pancreatic cell development	0.0484235	0.00347826
GO:2000644	0.047809	7.05072	0.362307	2	8	regulation of receptor catabolic process	0.0484235	0.00347826
GO:2000766	0.047809	7.05072	0.362307	2	8	negative regulation of cytoplasmic translation	0.0484235	0.00347826
GO:0044782	0.0492589	1.52757	14.2658	21	315	cilium organization	0.0497641	0.0365217
GO:0021761	0.0496366	2.21926	3.35134	7	74	limbic system development	0.049842	0.0121739
GO:0006505	0.0497155	3.13992	1.40394	4	31	GPI anchor metabolic process	0.049842	0.00695652
GO:1905476	0.0497155	3.13992	1.40394	4	31	negative regulation of protein localization to membrane	0.049842	0.00695652
GO:0034249	0.049952	1.69606	8.6048	14	190	negative regulation of amide metabolic process	0.049952	0.0243478
