## Supplemental Table 8 for "An RNA-centric atlas of human cell cycle regulation"

### Sheet: Info
Supplementary Table S8 (Related to Figure 6): RNA-binding evidence from RDeep3.0 (Rajagopal et al.) and High Resolution Mapping of RBPs (He at al.) for proteins identified by OOPS in this study
For Rdeep 3.0 (PMID 40057470), the results herein reported refer to the RNA-dependent shift of proteins, which is a measure of their RNA binding activity.
For the High Resolution Map of RBPs (PMID 27768875), the RBR-ID score is reported and classified as follows: RBR-ID < 2 = Low, 2£ RBR-ID £ 7 = Medium, RBR-ID ³ 8 = High, RBR-ID ³ 15 = Very High.

### Sheet: RDeep3.0 and RBR-ID scores
Protein	RDeep3.0 results (Rajagopal et al.)	RBR-ID score (He et al.)
HELLS	HeLa interphase	8 - High
ERH	HeLa interphase and mitosis, A549 Asy	2 - Medium
SHCBP1	No shifts	0 - Low
RRM2	No shifts	0 - Low
TK1	No shifts	0 - Low
ANLN	No shifts	3 - Medium
PRC1	HeLa interphase and mitosis, A549 Asy	22 - Very High
SMC4	HeLa Asy, A549 Asy	1 - Low
PBK	No shifts	NA
CDK5RAP2	No shifts	1 - Low
MCM7	No shifts	12 - High
DNMT1	HeLa Asy	4 - Medium
MCM6	No shifts	0 - Low
MCM3	HeLa mitosis	6 - Medium
SMAD2	No shifts	0 - Low
CHD4	HeLa interphase and mitosis	8 - High
SMC1A	No shifts	15 - Very High
TMPO	HeLa Asy, A549 Asy	4 - Medium
DUT	No shifts	6 - Medium
HIST1H2BL	HeLa interphase and mitosis	NA
PTCD3	HeLa interphase and mitosis, HeLa Asy	2 - Medium
SPC24	No shifts	0 - Low
LIG1	No shifts	12 - High
MED24	HeLa Asy	0 - Low
PPM1G	No shifts	0 - Low
PPFIBP1	HeLa mitosis	2 - Medium
PTX3	NA	NA
TUBB3	HeLa Asy	2 - Medium
MAP2K3	No shifts	0 - Low
EHD2	No shifts	NA
NLRP10	NA	NA
AKAP2	NA	0 - Low
CPA4	No shifts	NA
FKBP10	No shifts	NA
MAGED2	A549 Asy	NA
LAMC1	A549 Asy	2 - Medium
FN1	No shifts	4 - Medium
TUBA4A	HeLa Asy, A549 Asy	0 - Low
EEF1G	HeLa interphase, HeLa Asy, A549 Asy	2 - Medium
EIF3H	No shifts	0 - Low
FAM129A	No shifts	NA
PITPNB	HeLa Asy	NA
HBS1L	HeLa Asy, A549 Asy	0 - Low
GAK	No shifts	NA
SMTN	HeLa mitosis	0 - Low
